# Transcriptomic profiling uncovers novel players in innate immunity in *Arabidopsis thaliana*

**DOI:** 10.1101/2021.01.02.425067

**Authors:** Mehdi Safaeizadeh, Thomas Boller, Claude Becker

**Author notes:** Author contact information: To whom correspondence should be addressed: Mehdi Safaeizadeh. Author contact information: First author: Assistant Prof. Dr. Mehdi Safaeizadeh, **E-mail:**, Contact number: Tel: +41(0)76 / 617-0006; +98(0)91 / 2037-3610; +98(0)21 / 2243-1964, Second author: Prof. em. Dr. Thomas Boller, **E-mail:**, Contact number, Third author: Prof. Dr. Claude Becker, **E-mail:**, Contact number. **Reference numbers:** The raw sequencing reads have been deposited in the EBI Annotate repository (https://www.ebi.ac.uk/fg/annotare/) under the accession number E-MTAB-9838.

## Abstract

In this research a high-throughput RNA sequencing based transcriptome analysis technique (RNA-Seq) was used to evaluate differentially expressed genes (DEGs) in the wild type Arabidopsis seedling in response to flg22, a well-known microbe-associated molecular pattern (MAMP), and *At*Pep1, a well-known peptide representing an endogenous damage-associated molecular patterns (DAMP). The results of our study revealed that 1895 (1634 up-regulated and 261 down-regulated) and 2271 (1706 up-regulated and 565 down-regulated) significant differentially expressed genes in response to flg22 and *At*Pep1 treatment, respectively. Among significant DEGs, we observed that a number of hitherto overlooked genes have been found to be induced upon treatment with either flg22 or with *At*Pep1, indicating their possible involvement in innate immunity. Here, we characterized two of them, namely PP2-B13 and ACLP1. *pp2-b13* and *aclp1* mutants showed an increased susceptibility to infection by the virulent pathogen *Pseudomomas syringae pv tomato mutant hrcC-*, as evidenced by an increased growth of the pathogen in planta. Further we present evidence that the *aclp1* mutant was deficient in ethylene production upon flg22 treatment, while the *pp2-b13* mutant, was deficient in ROS production. The results from this research provide new information to a better understanding of the immune system in Arabidopsis.
