## Supplemental files1-16 for "Transcriptomic profiling uncovers novel players in innate immunity in *Arabidopsis thaliana*": Supplementary_File_S5.csv

Supplementary File S5. List of top down-regulated DEGs in response to flg22 treatment
name	description	log2FoldChange	padj
AT5G15770	GNA1	-1.000309607	0.009364238
AT2G45050	GATA2	-1.001212149	0.00085926
AT2G12646	AT2G12646	-1.001677239	0.127969894
AT3G54770	ARP1	-1.002140069	0.000794045
AT4G37540	LBD39	-1.00840834	2.25E-07
AT2G28120	AT2G28120	-1.009072866	7.34E-06
AT2G02150	AT2G02150	-1.010944849	0.017615429
AT1G10585	AT1G10585	-1.013978884	0.010927154
AT2G21560	AT2G21560	-1.015147543	0.002023388
AT1G62580	AT1G62580	-1.01521219	0.002085144
AT5G23280	TCP7	-1.015844861	2.70E-11
AT1G16905	AT1G16905	-1.017618638	0.187970783
AT3G11110	ATL66	-1.018714295	0.046042233
AT5G28300	AT5G28300	-1.019168816	6.22E-11
AT5G25350	EBF2	-1.019580467	1.71E-13
AT2G28200	ZAT5	-1.019955424	0.000155328
AT3G03260	HDG8	-1.020596385	0.08774089
AT5G25340	AT5G25340	-1.020617558	4.10E-09
AT1G26920	AT1G26920	-1.021016709	2.88E-07
AT4G03400	DFL2	-1.02107991	5.40E-08
AT1G29770	AT1G29770	-1.02385274	0.159914112
AT3G18000	NMT1	-1.02503917	1.28E-07
AT3G17998	CPuORF30	-1.02503917	1.28E-07
AT1G29640	AT1G29640	-1.025883556	0.036520271
AT4G09432	AT4G09432	-1.029397566	0.140603615
AT5G39080	AT5G39080	-1.031356824	3.08E-10
AT2G44940	ERF034	-1.032062347	0.000867336
AT2G27770	AT2G27770	-1.033089426	0.000578121
AT1G12020	AT1G12020	-1.034122119	0.000435404
AT4G15680	GRXS4	-1.036139833	0.051899579
AT3G46658	AT3G46658	-1.042435978	0.014193106
AT3G26612	AT3G26612	-1.043883192	0.006552091
AT1G48780	AT1G48780	-1.045245227	0.125287342
AT1G75960	AAE8	-1.04670977	0.001793651
AT3G46660	UGT76E12	-1.050561738	0.013263955
AT3G18200	AT3G18200	-1.050562724	0.00030606
AT3G04000	AT3G04000	-1.052130674	1.46E-06
AT3G63210	MARD1	-1.053948421	5.13E-07
AT1G76240	AT1G76240	-1.054026286	0.00021759
AT4G12300	CYP706A4	-1.056694468	5.71E-06
AT3G14560	AT3G14560	-1.057240209	0.000487427
AT5G25280	AT5G25280	-1.057708577	1.96E-14
AT2G22770	NAI1	-1.057859506	2.49E-09
AT3G62630	AT3G62630	-1.063244182	4.70E-07
AT2G45210	SAUR36	-1.067875266	0.015427071
AT1G16830	AT1G16830	-1.069544765	0.051906624
AT1G12700	AT1G12700	-1.070865527	0.010330126
AT1G12710	P2A12	-1.071279594	0.000244807
AT2G37380	MAKR3	-1.072056903	0.035254891
AT4G14980	AT4G14980	-1.073740766	0.009332279
AT4G15440	CYP74B2	-1.075150484	0.068053563
AT2G23630	sks16	-1.076931864	0.000853536
AT5G47610	ATL79	-1.079203402	4.16E-05
AT1G27140	GSTU14	-1.079243382	0.008188594
AT5G17030	UGT78D3	-1.082027087	0.152838888
AT2G02850	ARPN	-1.082649039	0.04464077
AT3G50300	AT3G50300	-1.085039783	0.003688855
AT2G17230	EXL5	-1.085917936	1.01E-20
AT1G52820	AT1G52820	-1.086469276	0.029782148
AT4G33880	BHLH85	-1.08951738	0.027511109
AT5G24100	AT5G24100	-1.091839404	0.003068093
AT5G44005	AT5G44005	-1.095855999	6.58E-05
AT1G49990	AT1G49990	-1.095962122	0.050130578
AT3G13980	AT3G13980	-1.096432659	0.004903107
AT3G21010	AT3G21010	-1.09888929	0.141538381
AT1G05680	UGT74E2	-1.100108143	0.000782707
AT5G54060	A3G2XYLT	-1.100959098	1.22E-06
AT1G23060	AT1G23060	-1.101581545	0.044922924
AT2G45350	CRR4	-1.101880119	0.036785521
AT1G10020	AT1G10020	-1.102172194	2.92E-13
AT5G18300	anac088	-1.103048207	0.04559577
AT1G66990	AT1G66990	-1.10515112	0.140332344
AT2G34600	TIFY	-1.107804091	0.175922665
AT1G59940	ARR3	-1.109779168	0.07560223
AT3G61460	BRH1	-1.117838925	9.64E-08
AT1G73410	ATMYB54	-1.119490606	0.155985484
AT4G02170	AT4G02170	-1.125660012	0.104613694
AT1G74200	AtRLP16	-1.127768801	0.030265999
AT3G15357	AT3G15357	-1.127967652	0.003299095
AT2G23130	AGP17	-1.128473109	9.86E-14
AT5G02760	AT5G02760	-1.133102411	3.28E-08
AT4G29150	IQD25	-1.134092266	0.145453799
AT2G40330	PYL6	-1.137961762	9.86E-08
AT1G52750	AT1G52750	-1.140897917	6.49E-08
AT4G27840	AT4G27840	-1.146175264	4.43E-05
AT2G36970	UGT86A1	-1.146235862	3.56E-06
AT3G42800	AT3G42800	-1.146813818	0.139813842
AT1G49200	ATL75	-1.147515971	0.009471917
AT2G29480	GSTU2	-1.148934401	0.142303383
AT1G76220	AT1G76220	-1.153638444	0.091567976
AT5G17040	UGT78D4	-1.157218933	0.019991997
AT1G69760	AT1G69760	-1.158417218	9.39E-13
AT5G56040	AT5G56040	-1.167263735	3.16E-18
AT5G53980	ATHB-52	-1.168538532	0.085838666
AT3G05800	BHLH150	-1.171323826	0.00102629
AT3G57260	BG2	-1.172403042	0.001064852
AT1G19200	AT1G19200	-1.172556642	0.078652533
AT3G25790	AT3G25790	-1.173592242	0.001601666
AT5G08185	MIR162A	-1.174193587	0.008062374
AT5G62280	AT5G62280	-1.174261283	8.90E-05
AT1G15550	GA3OX1	-1.17693586	9.58E-06
AT1G79110	BRG2	-1.177624955	9.09E-10
AT4G13493	MIR850A	-1.181839014	9.55E-05
AT1G14880	PCR1	-1.185816708	0.007616937
AT4G09430	AT4G09430	-1.187621319	0.06540557
AT2G45130	SPX3	-1.189409302	0.094890783
AT3G20935	CYP705A28	-1.18954748	0.140957436
AT1G21260	AT1G21260	-1.191000392	0.015742334
AT5G57780	AT5G57780	-1.192273528	0.00819258
AT5G62730	NPF4.7	-1.195718544	0.02173239
AT2G27820	ADT3	-1.196898368	2.80E-13
AT3G04330	AT3G04330	-1.198411338	0.092155933
AT5G16640	AT5G16640	-1.200870895	0.068107746
AT1G10550	XTH33	-1.201043579	4.85E-05
AT4G37682	AT4G37682	-1.204018635	0.142015584
AT3G25717	RTFL16	-1.223773914	2.45E-07
AT5G51770	AT5G51770	-1.225720768	2.05E-08
AT1G09540	MYB61	-1.227521845	0.026836088
AT5G01900	WRKY62	-1.232450203	0.01966807
AT2G22930	UGT79B8	-1.233189962	0.00200002
AT2G37700	AT2G37700	-1.239566263	0.046818102
AT1G26360	MES13	-1.246868178	0.00897858
AT1G11150	AT1G11150	-1.250162601	0.016046551
AT2G02990	RNS1	-1.253772501	0.005335124
AT3G28510	AT3G28510	-1.255286171	0.002367545
AT1G64310	PCMP-E65	-1.25749506	0.179960391
AT4G28840	AT4G28840	-1.259524887	0.113463216
AT5G49330	MYB111	-1.269509966	9.97E-08
AT3G18320	AT3G18320	-1.271754207	0.081263016
AT5G09470	PUMP6	-1.273210369	0.000388165
AT1G62030	AT1G62030	-1.281031317	0.000572223
AT2G04070	DTXL2	-1.283070102	0.056438424
AT1G14280	PKS2	-1.29027646	1.19E-08
AT3G06690	AT3G06690	-1.294219512	0.145133524
AT2G03010	AT2G03010	-1.297286858	0.134882655
AT5G66580	AT5G66580	-1.302277706	0.004005312
AT3G50230	AT3G50230	-1.302875591	0.132661133
AT5G60050	AT5G60050	-1.305323483	0.000167632
AT1G71130	ERF070	-1.319577627	1.13E-05
AT2G32100	OFP16	-1.325271436	0.008415535
AT1G47760	AGL102	-1.328937227	0.092929248
AT1G10530	AT1G10530	-1.332508776	0.006899134
AT4G22217	AT4G22217	-1.332601595	0.161726922
AT5G61570	AT5G61570	-1.337322119	5.13E-07
AT4G21680	NPF7.2	-1.337557392	9.59E-09
AT5G57920	ENODL10	-1.337987518	0.169980767
AT2G18300	HBI1	-1.339516642	9.06E-11
AT4G25780	AT4G25780	-1.340762909	0.055791441
AT4G25760	GDU2	-1.341771823	0.084572173
AT2G20170	AT2G20170	-1.343696751	0.012628755
AT2G23050	NPY4	-1.345867422	0.000119646
AT4G15670	GRXS7	-1.348486116	0.085647874
AT3G50570	AT3G50570	-1.354080902	5.51E-06
AT3G43110	AT3G43110	-1.357185427	0.070063151
AT1G68520	COL6	-1.357568868	1.38E-17
AT5G52900	MAKR6	-1.361479214	9.50E-09
AT5G05810	ATL43	-1.362218618	0.153788494
AT4G01140	AT4G01140	-1.365486458	0.005276084
AT3G05936	AT3G05936	-1.367721901	0.050265267
AT5G39865	AT5G39865	-1.370017234	0.184674358
AT3G58120	BZIP61	-1.372159067	5.25E-22
AT1G08830	CSD1	-1.388580875	0.047458249
AT5G14340	AtMYB40	-1.397406217	0.023437743
AT1G14920	GAI	-1.403629685	1.10E-12
AT1G73120	AT1G73120	-1.405405026	0.038748858
AT2G30230	AT2G30230	-1.408403301	5.37E-06
AT4G34790	AT4G34790	-1.411317507	0.009788215
AT1G13600	AtbZIP58	-1.413760484	0.055934828
AT2G42850	CYP718	-1.418835902	6.13E-07
AT4G38825	AT4G38825	-1.41887854	0.087458641
AT4G38820	AT4G38820	-1.41887854	0.087458641
AT5G25380	CYCA2;1	-1.430826021	0.173840464
AT1G06310	ACX3.2	-1.43209914	0.176633416
AT3G50770	CML41	-1.434127566	8.23E-06
AT5G40380	CRK42	-1.437911102	3.05E-12
AT5G14830	AT5G14830	-1.454476294	0.002278726
AT1G33320	CGS2	-1.458663003	0.132664504
AT1G72490	AT1G72490	-1.475189288	0.076052467
AT1G12520	CCS	-1.48021736	1.68E-06
AT4G37685	AT4G37685	-1.48855021	0.118214971
AT1G25440	COL16	-1.506689866	1.29E-30
AT5G14690	AT5G14690	-1.509509541	0.004470808
AT2G17070	AT2G17070	-1.509847345	0.093847438
AT5G44680	AT5G44680	-1.511905758	2.28E-20
AT4G13260	YUC2	-1.51239576	0.052245479
AT5G20150	SPX1	-1.514499631	4.15E-12
AT1G22110	AT1G22110	-1.520844229	0.074788503
AT3G17580	AT3G17580	-1.53040953	0.024807063
AT2G29130	LAC2	-1.537810916	0.008619141
AT1G53887	AT1G53887	-1.541611184	0.179338467
AT1G66470	BHLH83	-1.543133298	0.020943014
AT5G24660	LSU2	-1.545167498	1.31E-11
AT5G67480	BT4	-1.548365187	6.98E-30
AT3G57157	AT3G57157	-1.567855436	4.09E-06
AT1G79400	CHX2	-1.572778921	0.040543511
AT4G39480	CYP96A9	-1.574999535	0.047843082
AT1G13710	CYP78A5	-1.589961851	0.145171814
AT3G05790	LON4	-1.602171489	0.030609569
AT3G28740	CYP81D11	-1.606232837	2.13E-17
AT3G43580	AT3G43580	-1.632233046	0.0398067
AT5G37260	RVE2	-1.641180768	9.15E-38
AT2G46660	CYP78A6	-1.643933728	0.004782473
AT3G20840	PLT1	-1.669410249	0.06927578
AT1G68825	DVL5	-1.672546106	0.080451676
AT1G06160	ERF094	-1.675593061	1.41E-07
AT3G04530	PPCK2	-1.695552289	2.03E-05
AT2G02950	PKS1	-1.700783213	5.27E-22
AT1G29500	SAUR66	-1.705053634	0.010869187
AT5G24655	LSU4	-1.719645329	0.008562599
AT3G09450	AT3G09450	-1.744209917	0.11273221
AT5G45770	AtRLP55	-1.752575501	0.158947424
AT4G22560	AT4G22560	-1.763315334	0.016648689
AT3G25795	AT3G25795	-1.772463532	0.084393726
AT2G47440	AT2G47440	-1.779545381	1.94E-36
AT5G15310	ATMYB16	-1.789925691	2.00E-16
AT1G21525	AT1G21525	-1.813987888	0.138705419
AT5G17340	AT5G17340	-1.814789607	0.066809865
AT1G45616	AtRLP6	-1.817539165	1.96E-07
AT1G08650	PPCK1	-1.821367421	2.33E-14
AT5G24200	AT5G24200	-1.838210079	1.69E-08
AT2G44910	ATHB-4	-1.87056244	0.149288266
AT1G03300	ATDUF1	-1.872732089	3.03E-13
AT1G29430	SAUR62	-1.889700857	1.51E-05
AT5G01740	AT5G01740	-1.891648047	3.81E-13
AT3G59940	SKIP20	-1.932556911	4.77E-35
AT2G27690	CYP94C1	-1.932774518	4.30E-15
AT1G18810	PKS3	-1.934747853	9.29E-06
AT5G61590	ERF107	-1.941141973	2.52E-43
AT1G75590	AT1G75590	-1.957804748	0.087905796
AT4G25420	GA20OX1	-1.97810672	0.107498961
AT5G65030	AT5G65030	-1.97996585	0.075749661
AT2G36750	UGT73C1	-2.024347588	1.40E-20
AT2G40475	AT2G40475	-2.034346932	3.17E-10
AT2G24000	SCPL22	-2.048684422	0.032821533
AT4G03060	AOP2	-2.051472122	1.59E-05
AT1G51260	LPAT3	-2.061379447	0.140691604
AT3G03840	AT3G03840	-2.06250372	0.157128307
AT1G66600	WRKY63	-2.064053642	0.091664888
AT5G58784	AT5G58784	-2.065870626	0.007408292
AT3G03820	AT3G03820	-2.065981215	0.09746462
AT1G29450	SAUR64	-2.083282423	0.009009594
AT2G04135	AT2G04135	-2.08840597	5.33E-10
AT3G19680	AT3G19680	-2.113070712	6.61E-40
AT1G49370	AT1G49370	-2.177590714	0.085180336
AT4G38840	AT4G38840	-2.205836055	1.46E-23
AT3G03850	AT3G03850	-2.248809242	0.011796183
AT5G20790	AT5G20790	-2.254661352	6.85E-22
AT2G31085	CLE6	-2.360843766	0.059310774
AT4G38850	SAUR15	-2.422344038	0.08074211
AT2G28190	CSD2	-2.429637067	1.91E-05
AT1G50040	AT1G50040	-2.431651092	6.52E-15
AT3G19690	AT3G19690	-2.48040436	0.000108906
AT1G31173	MIR167D	-2.510328638	0.000264435
AT2G30830	AT2G30830	-2.520529859	0.118179481
AT1G20735	AT1G20735	-2.542567391	0.014706608
AT4G34760	AT4G34760	-2.605222301	9.92E-23
AT2G21210	AT2G21210	-2.628353096	3.31E-25
AT1G43010	AT1G43010	-2.802107263	0.058177721
AT4G38860	AT4G38860	-2.866495324	1.04E-11
AT5G20670	AT5G20670	-3.131431622	0.02173986
AT3G30460	AT3G30460	-4.153520641	0.023132427
