## Supplemental files1-16 for "Transcriptomic profiling uncovers novel players in innate immunity in *Arabidopsis thaliana*": Supplementary_File_S6.csv

Supplementary file S6_List of top down-regulated DEGs in response to AtPep1 treatment
name	description	log2FoldChange	padj
AT1G11175	AT1G11175	-1.001628679	0.020253041
AT2G46870	NGA1	-1.004078639	0.001251717
AT1G26770	EXPA10	-1.004422954	2.07E-08
AT3G46660	UGT76E12	-1.00771725	0.003688784
AT1G60545	AT1G60545	-1.007794235	0.000106467
AT1G78990	AT1G78990	-1.008151234	0.04520771
AT5G67150	AT5G67150	-1.008860673	1.28E-05
AT1G03440	AT1G03440	-1.008995857	2.26E-06
AT1G23980	ATL47	-1.009892195	0.005876138
AT1G05562	AT1G05562	-1.010287569	6.56E-09
AT5G19890	PER59	-1.011012863	0.000231498
AT5G03230	AT5G03230	-1.011077066	0.000569379
AT1G68780	AT1G68780	-1.011284512	8.31E-06
AT2G23690	AT2G23690	-1.011408726	0.005975444
AT5G15830	AtbZIP3	-1.01204358	0.000475983
AT1G69720	HO3	-1.013003575	0.127374947
AT5G28913	SADHU4-1	-1.013114779	0.070609153
AT3G22970	AT3G22970	-1.013728624	8.15E-11
AT3G22968	CPuORF59	-1.013728624	8.15E-11
AT1G73325	AT1G73325	-1.017287964	0.044346996
AT5G57540	XTH13	-1.017360263	5.53E-06
AT3G06590	BHLH148	-1.018499108	2.20E-06
AT4G35030	AT4G35030	-1.019132085	4.36E-05
AT5G14690	AT5G14690	-1.020713691	0.047996325
AT4G01430	AT4G01430	-1.022750193	0.009360516
AT3G02380	COL2	-1.022848381	0.000112633
AT3G58430	AT3G58430	-1.022858591	0.028641199
AT1G34580	STP5	-1.023037092	0.044991408
AT2G29280	AT2G29280	-1.023418779	0.070217399
AT3G19850	AT3G19850	-1.02375004	1.12E-09
AT5G17030	UGT78D3	-1.024007843	0.148636465
AT4G27900	AT4G27900	-1.02458951	6.83E-06
AT1G12330	AT1G12330	-1.024801502	1.14E-05
AT1G75460	AT1G75460	-1.025980639	2.77E-08
AT3G48920	AtMYB45	-1.02760161	0.029996041
AT2G43340	AT2G43340	-1.028136748	2.87E-08
AT2G45050	GATA2	-1.03133773	0.000415965
AT4G38620	MYB4	-1.032392514	7.94E-10
AT5G17800	AtMYB56	-1.033107587	0.019177542
AT1G72830	NFYA3	-1.035351105	0.000141374
AT2G41510	CKX1	-1.035846648	0.005826379
AT4G13000	AT4G13000	-1.03662538	0.043874478
AT3G50570	AT3G50570	-1.036874457	0.000171195
AT5G01330	PDC3	-1.037022978	0.005985288
AT3G04140	AT3G04140	-1.038459974	0.000137655
AT3G59420	ACR4	-1.04038067	2.81E-06
AT1G68600	ALMT5	-1.040438749	0.004304068
AT4G09350	ndhT	-1.041257833	1.79E-06
AT3G18070	BGLU43	-1.04236885	0.059510522
AT3G23410	FAO3	-1.042927021	7.59E-10
AT5G44190	GLK2	-1.04315044	2.51E-09
AT1G67600	AT1G67600	-1.044078674	0.01052839
AT5G01220	SQD2	-1.045320698	0.033558679
AT1G08590	PXL1	-1.04613249	3.10E-09
AT4G19380	FAO4A	-1.047655174	4.98E-05
AT3G15115	AT3G15115	-1.048276892	0.006443029
AT2G26710	CYP734A1	-1.048552345	0.000761203
AT5G35750	AHK2	-1.049806966	7.80E-14
AT5G20150	SPX1	-1.051099654	0.062481385
AT2G28190	CSD2	-1.052924585	0.130126226
AT2G29290	AT2G29290	-1.054562011	7.88E-10
AT4G22790	AT4G22790	-1.05608121	0.014432494
AT5G01820	CIPK14	-1.057391182	8.47E-06
AT3G11090	LBD21	-1.057958859	0.000915106
AT4G14090	UGT75C1	-1.058169242	4.44E-07
AT3G44510	AT3G44510	-1.060387036	0.005479916
AT4G33666	AT4G33666	-1.061263334	0.000224226
AT3G10525	SMR1	-1.061285796	8.48E-06
AT5G14940	NPF5.8	-1.061432961	0.000793339
AT5G37410	AT5G37410	-1.06172638	0.138503548
AT1G73220	Oct-01	-1.061762274	0.007159694
AT1G68190	AT1G68190	-1.061883016	2.63E-05
AT3G56040	UGP3	-1.061896738	2.23E-06
AT1G14390	AT1G14390	-1.062860302	0.003821925
AT4G32290	AT4G32290	-1.064327612	2.27E-05
AT1G16500	AT1G16500	-1.064841699	0.011266221
AT3G26165	CYP71B18	-1.066528644	0.000659481
AT5G20820	AT5G20820	-1.066683764	0.059948479
AT3G04160	SNRNP48	-1.067321296	3.07E-06
AT1G61740	AT1G61740	-1.067402659	7.68E-13
AT4G03400	DFL2	-1.068737173	3.13E-09
AT4G29310	AT4G29310	-1.070575404	1.63E-09
AT1G45616	AtRLP6	-1.071344702	0.00104378
AT1G61590	AT1G61590	-1.071934927	0.000200526
AT2G04240	XERICO	-1.072360744	0.000208951
AT1G08592	AT1G08592	-1.072564956	2.57E-06
AT5G28300	AT5G28300	-1.073194476	2.04E-12
AT1G57790	AT1G57790	-1.073741183	0.00117094
AT2G30766	AT2G30766	-1.074067666	0.005970184
AT2G30760	AT2G30760	-1.074482482	0.025340715
AT2G13910	AT2G13910	-1.075589297	0.055544405
AT2G02850	ARPN	-1.077623681	0.026869223
AT1G10540	NAT8	-1.079921667	0.084334724
AT3G17790	PAP17	-1.081046385	3.84E-06
AT4G34750	AT4G34750	-1.082611548	0.000532329
AT1G50290	AT1G50290	-1.083147283	0.003189555
AT5G44005	AT5G44005	-1.084789332	0.00010558
AT4G18700	CIPK12	-1.085293243	1.46E-14
AT3G26310	CYP71B35	-1.086021301	0.000895816
AT2G34340	AT2G34340	-1.086216888	0.032816356
AT3G10420	SPD1	-1.088681239	0.050390184
AT4G29190	AT4G29190	-1.09009844	0.000166123
AT1G13670	AT1G13670	-1.090327272	0.000503028
AT4G24000	CSLG2	-1.090381141	0.108572528
AT1G77680	SOV	-1.090977058	3.22E-13
AT2G28110	IRX7	-1.091427345	4.06E-05
AT4G31730	GDU1	-1.091505828	0.000762734
AT1G76870	AT1G76870	-1.091599118	0.013304387
AT4G27240	AT4G27240	-1.09409654	0.001346628
AT2G18890	AT2G18890	-1.094187479	4.62E-05
AT5G55620	AT5G55620	-1.09590616	1.51E-10
AT1G12520	CCS	-1.096145271	0.000697088
AT4G26530	AT4G26530	-1.097547504	1.08E-10
AT1G76240	AT1G76240	-1.09936922	0.00010258
AT5G51550	EXL3	-1.099388881	3.05E-23
AT1G12820	AFB3	-1.101574615	9.63E-16
AT1G26920	AT1G26920	-1.102562265	9.05E-10
AT1G12710	P2A12	-1.105785453	0.00010272
AT1G67365	AT1G67365	-1.105959304	0.042421786
AT4G16563	AT4G16563	-1.108346785	5.76E-13
AT3G28540	AT3G28540	-1.109006916	1.13E-05
AT5G06510	NFYA10	-1.113625641	0.114092698
AT4G28260	AT4G28260	-1.1136455	9.10E-10
AT5G01790	AT5G01790	-1.114959149	0.000449423
AT1G19960	AT1G19960	-1.11654834	0.001472078
AT5G11550	AT5G11550	-1.117130331	0.000878892
AT3G57830	AT3G57830	-1.118107951	0.012005919
AT5G35777	AT5G35777	-1.119401417	0.090136625
AT4G29240	AT4G29240	-1.122996402	0.003354739
AT2G31560	AT2G31560	-1.124287447	1.51E-06
AT2G34620	AT2G34620	-1.129194714	2.68E-08
AT5G24100	AT5G24100	-1.129238333	0.002926863
AT1G08165	AT1G08165	-1.129787844	0.009924231
AT3G61750	AT3G61750	-1.131907765	0.000423224
AT5G18680	TULP11	-1.132001	3.54E-12
AT5G58310	MES18	-1.132220801	0.003094678
AT2G38940	PHT1-4	-1.13304597	0.01260468
AT2G26110	AT2G26110	-1.134495238	6.56E-12
AT1G15830	AT1G15830	-1.135071289	0.108058838
AT5G43270	SPL2	-1.135538632	1.09E-12
AT2G28870	AT2G28870	-1.136014866	0.025544691
AT2G40900	AT2G40900	-1.13660223	5.26E-06
AT3G10912	CPuORF63	-1.139213375	0.006808795
AT3G10910	ATL72	-1.139213375	0.006808795
AT5G13730	SIGD	-1.13923256	2.66E-13
AT1G24330	PUB6	-1.140046214	0.011056655
AT1G05090	AT1G05090	-1.142963991	0.119225276
AT3G22231	PCC1	-1.143451111	1.52E-05
AT2G44130	AT2G44130	-1.145066663	1.61E-07
AT2G02990	RNS1	-1.147286075	0.069002454
AT5G65590	DOF5.7	-1.148199555	0.000672653
AT2G40100	LHCB4.3	-1.150782569	1.12E-05
AT2G44740	CYCU4-1	-1.151956515	0.011618277
AT4G35783	RTFL6	-1.15693595	0.087386094
AT3G26612	AT3G26612	-1.158847769	0.0039483
AT2G30790	PSBP2	-1.159042091	0.081912444
AT1G03020	GRXS1	-1.159910845	0.085554437
AT4G37990	CAD8	-1.166138457	0.061115775
AT3G45210	AT3G45210	-1.166372093	0.000647832
AT4G22560	AT4G22560	-1.166997084	0.089352156
AT3G05630	PLDP2	-1.167057626	0.05561086
AT1G26761	AT1G26761	-1.171326315	1.57E-05
AT5G57670	AT5G57670	-1.172688483	0.073557363
AT3G57720	AT3G57720	-1.173019667	0.009846195
AT5G39120	AT5G39120	-1.173154417	0.083748764
AT2G35585	AT2G35585	-1.173168926	0.080868681
AT1G69160	AT1G69160	-1.177310676	2.53E-07
AT3G05415	AT3G05415	-1.179965658	0.012058923
AT1G76530	AT1G76530	-1.180260636	0.057435328
AT4G02170	AT4G02170	-1.181877572	0.065631827
AT1G51090	AT1G51090	-1.183568316	0.137062988
AT2G28120	AT2G28120	-1.183784148	2.50E-08
AT3G06990	AT3G06990	-1.18477327	0.022027446
AT2G36750	UGT73C1	-1.184881531	6.59E-09
AT1G59510	CF9	-1.18651045	0.057435328
AT5G40090	AT5G40090	-1.187299655	0.0209754
AT1G23110	AT1G23110	-1.187753393	0.053887467
AT3G47420	ATPS3	-1.188492135	0.005192665
AT3G50890	ZHD7	-1.188511658	0.131470588
AT5G65640	BHLH93	-1.188886435	7.17E-12
AT2G34210	AT2G34210	-1.189309023	0.041929305
AT1G52750	AT1G52750	-1.189463656	3.82E-09
AT2G17070	AT2G17070	-1.191939438	0.136444125
AT5G43700	IAA4	-1.193513583	2.80E-18
AT1G16490	ATMYB58	-1.195531519	0.032101259
AT3G13980	AT3G13980	-1.197165597	0.001452999
AT4G27840	AT4G27840	-1.197368352	4.35E-05
AT3G22235	AT3G22235	-1.199778165	0.05772467
AT4G23000	AT4G23000	-1.200363334	3.07E-05
AT2G40330	PYL6	-1.200787467	7.09E-09
AT1G22370	UGT85A5	-1.201656235	0.014587267
AT5G25110	CIPK25	-1.203442033	0.000221839
AT2G42280	BHLH130	-1.204606602	7.12E-09
AT5G63180	AT5G63180	-1.209728862	4.02E-08
AT3G07350	AT3G07350	-1.209848089	0.000295921
AT5G17600	ATL52	-1.210537974	8.48E-06
AT2G38823	AT2G38823	-1.211424258	0.073886269
AT2G02250	PP2B2	-1.211870938	0.131211259
AT2G37380	MAKR3	-1.212944448	0.01343311
AT4G13493	MIR850A	-1.212970176	4.65E-05
AT5G56520	AT5G56520	-1.213216705	3.86E-06
AT3G54060	AT3G54060	-1.216642489	0.018179029
AT1G77200	ERF037	-1.217781989	0.128459658
AT5G02190	PCS1	-1.218102046	0.014702845
AT5G41920	SCL23	-1.21900086	1.14E-05
AT3G50840	AT3G50840	-1.219592406	0.000775126
AT5G46690	BHLH71	-1.223120137	0.000110829
AT2G42290	AT2G42290	-1.223454748	0.000226707
AT1G28620	AT1G28620	-1.22391083	0.018529721
AT5G57760	AT5G57760	-1.226221406	2.93E-05
AT4G26520	AT4G26520	-1.227825879	4.83E-10
AT2G45210	SAUR36	-1.227898777	0.001715386
AT1G11440	AT1G11440	-1.22882773	7.18E-07
AT2G42200	SPL9	-1.230776023	0.029142439
AT1G28310	DOF1.4	-1.232108757	3.59E-05
AT4G12300	CYP706A4	-1.23268034	2.18E-08
AT3G07550	FBL12	-1.233297255	1.35E-06
AT5G51770	AT5G51770	-1.233348789	4.65E-08
AT5G41290	CRRSP58	-1.233507383	0.05466666
AT1G62870	AT1G62870	-1.234941824	0.000970501
AT3G01142	AT3G01142	-1.235852933	3.12E-05
AT1G10550	XTH33	-1.240256788	4.04E-05
AT2G26215	AT2G26215	-1.240767044	0.104327282
AT5G48110	AT5G48110	-1.245713577	2.04E-07
AT3G09162	AT3G09162	-1.248738281	0.025115873
AT4G39925	AT4G39925	-1.249380612	0.086798578
AT2G31290	AT2G31290	-1.249619684	0.000110829
AT5G10970	AT5G10970	-1.2518045	0.019011775
AT2G11810	MGD3	-1.253226369	0.031283364
AT4G31240	AT4G31240	-1.253306378	8.13E-06
AT5G47610	ATL79	-1.253377762	8.34E-07
AT3G56250	AT3G56250	-1.254112081	0.047394015
AT5G60850	DOF5.4	-1.255514278	1.97E-08
AT3G49930	AT3G49930	-1.257275202	0.151567201
AT4G25250	AT4G25250	-1.25745407	0.075935623
AT5G16600	MYB43	-1.258804534	0.000232184
AT1G77850	ARF17	-1.265324556	9.72E-08
AT1G29500	SAUR66	-1.267071882	0.052544073
AT3G10320	AT3G10320	-1.267149862	0.000253223
AT2G03890	PI4KG7	-1.26755702	1.59E-25
AT1G70260	AT1G70260	-1.26797928	0.070799062
AT1G15260	AT1G15260	-1.269274094	8.31E-09
AT1G34245	EPF2	-1.271622066	0.028444715
AT2G20180	PIF1	-1.274129277	1.52E-07
AT3G21260	GLTP3	-1.275059999	0.00036422
AT1G33320	CGS2	-1.275816288	0.150413731
AT5G62100	BAG2	-1.275901845	0.00011109
AT1G50280	AT1G50280	-1.276820997	0.000208776
AT3G08490	AT3G08490	-1.27935724	0.120230608
AT5G20410	MGD2	-1.281670526	0.044496708
AT2G18560	AT2G18560	-1.283702877	0.000264971
AT3G11370	AT3G11370	-1.28557278	0.016667247
AT5G54630	AT5G54630	-1.285586308	3.56E-11
AT1G78265	AT1G78265	-1.286014759	2.49E-11
AT3G01140	MYB106	-1.290437243	1.31E-05
AT3G28510	AT3G28510	-1.292859303	0.000548371
AT1G16390	Oct-03	-1.294189161	1.72E-11
AT3G32040	AT3G32040	-1.296031962	0.026339651
AT1G78270	UGT85A4	-1.299434583	9.74E-12
AT1G76890	GT-2	-1.300031935	1.09E-18
AT5G59780	MYB59	-1.300629334	1.06E-11
AT1G23465	AT1G23465	-1.301582758	0.12192638
AT1G13300	HRS1	-1.304486534	9.87E-14
AT5G23280	TCP7	-1.304575101	1.19E-16
AT3G62630	AT3G62630	-1.30576063	2.76E-10
AT2G34330	AT2G34330	-1.306593399	0.114227843
AT5G42680	AT5G42680	-1.307064433	5.11E-07
AT4G24700	AT4G24700	-1.307764554	0.009858699
AT1G72490	AT1G72490	-1.307847958	0.107380173
AT1G16489	AT1G16489	-1.308651918	0.087167445
AT1G76892	AT1G76892	-1.310505053	7.80E-18
AT4G14622	CPuORF60	-1.312367239	3.32E-08
AT4G14620	AT4G14620	-1.312367239	3.32E-08
AT2G32830	PHT1-5	-1.31547471	0.010527698
AT1G61050	AT1G61050	-1.317933538	0.002578545
AT1G19200	AT1G19200	-1.318072979	0.032751037
AT5G26310	UGT72E3	-1.318542176	0.000173657
AT2G36050	OFP15	-1.320530061	0.00548283
AT1G71015	AT1G71015	-1.328369246	0.023052149
AT3G21500	DXPS1	-1.332445156	0.152511557
AT4G13260	YUC2	-1.333174512	0.07579715
AT3G50650	SCL7	-1.334119498	6.48E-10
AT1G15550	GA3OX1	-1.334435487	5.29E-07
AT5G38970	CYP85A1	-1.337064193	0.0419237
AT5G22570	WRKY38	-1.34066779	2.59E-05
AT1G80080	TMM	-1.343712644	3.48E-09
AT5G62280	AT5G62280	-1.344540028	8.60E-06
AT2G27690	CYP94C1	-1.347335287	1.44E-07
AT2G27430	AT2G27430	-1.350602246	0.006182746
AT1G17710	AT1G17710	-1.351341974	0.094541339
AT1G71130	ERF070	-1.352361606	3.24E-05
AT3G25670	AT3G25670	-1.354532874	0.041915841
AT2G31160	LSH3	-1.355399533	0.027154379
AT1G10020	AT1G10020	-1.355912374	1.49E-18
AT4G04630	AT4G04630	-1.356394187	0.029881267
AT5G08030	GDPD6	-1.357841199	0.075805469
AT1G75960	AAE8	-1.359851665	2.12E-06
AT4G17880	MYC4	-1.363888217	1.71E-14
AT5G39240	AT5G39240	-1.366435437	0.101579434
AT4G28040	AT4G28040	-1.370323987	1.41E-06
AT3G47050	AT3G47050	-1.370679718	0.102756075
AT5G03552	MIR822A	-1.371425823	0.00163312
AT1G11150	AT1G11150	-1.372898837	0.008375077
AT2G42620	MAX2	-1.373327437	7.86E-13
AT2G30230	AT2G30230	-1.373603888	6.73E-06
AT3G03260	HDG8	-1.37518156	0.017694775
AT4G39480	CYP96A9	-1.375668307	0.107584451
AT5G56840	AT5G56840	-1.376787024	0.076336674
AT5G58360	OFP3	-1.376915142	0.142775047
AT3G02170	LNG2	-1.378132165	1.00E-23
AT5G56040	AT5G56040	-1.379106219	6.50E-26
AT5G19190	AT5G19190	-1.383120515	3.35E-12
AT5G09470	PUMP6	-1.384804572	0.000346616
AT1G47860	AT1G47860	-1.385707126	1.63E-07
AT4G35270	NLP2	-1.386403559	7.23E-11
AT1G63400	AT1G63400	-1.386881366	0.046139849
AT3G12820	AtMYB10	-1.389183187	0.055421114
AT2G27820	ADT3	-1.390401929	3.05E-17
AT5G37260	RVE2	-1.393117663	1.25E-28
AT5G24660	LSU2	-1.394236742	1.58E-10
AT2G03370	AT2G03370	-1.395598163	0.037907683
AT5G45200	AT5G45200	-1.395832535	0.049081272
AT3G03530	NPC4	-1.397826567	0.056727835
AT1G49990	AT1G49990	-1.399480414	0.011651989
AT1G10530	AT1G10530	-1.407054071	0.00363077
AT1G71970	AT1G71970	-1.408387227	1.11E-08
AT3G09160	AT3G09160	-1.410692479	0.069666535
AT5G17860	CCX1	-1.410823528	2.84E-10
AT2G23130	AGP17	-1.411443573	2.09E-16
AT3G29776	AT3G29776	-1.412649786	0.001108222
AT4G25000	AMY1	-1.412935947	0.065666626
AT5G51670	AT5G51670	-1.413731437	7.08E-05
AT4G19170	CCD4	-1.41421879	2.78E-06
AT4G25780	AT4G25780	-1.414221152	0.039682841
AT3G56260	AT3G56260	-1.418636311	0.002037029
AT2G46660	CYP78A6	-1.421334883	0.005062976
AT1G17700	PRA1F1	-1.424745726	0.107082838
AT1G72645	AT1G72645	-1.425167708	3.51E-11
AT2G34010	AT2G34010	-1.436254018	0.056943259
AT3G59250	AT3G59250	-1.439398629	0.110097983
AT4G21510	SKIP27	-1.440942192	5.45E-05
AT5G58780	AT5G58780	-1.442228424	0.012587294
AT3G20015	ASPG2	-1.444548436	3.94E-09
AT4G34770	AT4G34770	-1.444945304	0.008125814
AT2G34600	TIFY	-1.446872642	0.04520771
AT1G51440	AT1G51440	-1.448585827	0.150145604
AT3G57157	AT3G57157	-1.450168047	2.19E-05
AT3G28007	SWEET4	-1.451284597	0.084561494
AT1G79400	CHX2	-1.452120286	0.044595994
AT5G41761	AT5G41761	-1.455847414	5.45E-05
AT4G20050	QRT3	-1.456191007	0.025675841
AT1G61840	AT1G61840	-1.462975365	0.005246013
AT5G57685	GDU3	-1.466313074	1.34E-12
AT2G30770	CYP71A13	-1.471561851	0.055813743
AT2G44940	ERF034	-1.471924412	9.07E-07
AT1G69572	AT1G69572	-1.472065541	8.43E-06
AT1G73830	BEE3	-1.473336823	3.29E-12
AT1G62030	AT1G62030	-1.476121052	0.000107424
AT5G42750	BKI1	-1.478706026	2.80E-09
AT4G38825	AT4G38825	-1.480026494	0.058395382
AT4G38820	AT4G38820	-1.480026494	0.058395382
AT3G30180	CYP85A2	-1.480271332	1.61E-10
AT1G75770	AT1G75770	-1.482256105	5.93E-05
AT1G06645	AT1G06645	-1.491783357	1.02E-06
AT1G49470	AT1G49470	-1.493521629	1.25E-07
AT3G25795	AT3G25795	-1.495468213	0.101493914
AT1G72890	AT1G72890	-1.496448906	8.29E-09
AT3G21620	AT3G21620	-1.497332011	0.027222007
AT5G65730	XTH6	-1.49965867	4.13E-15
AT4G04710	CPK22	-1.506746215	0.001588383
AT5G25830	GATA12	-1.513582617	0.000460478
AT1G03940	3AT1	-1.514163633	2.06E-07
AT2G28410	AT2G28410	-1.514648636	1.53E-05
AT4G10500	AT4G10500	-1.521780493	0.005618462
AT1G08180	SMR2	-1.523317315	0.001902776
AT5G15850	COL1	-1.523879857	2.23E-16
AT5G15845	AT5G15845	-1.524218847	1.54E-16
AT2G40475	AT2G40475	-1.524541587	1.78E-07
AT2G14560	LURP1	-1.529698129	2.43E-10
AT1G66990	AT1G66990	-1.532054151	0.034644742
AT1G49230	ATL78	-1.537287344	0.000733886
AT2G36970	UGT86A1	-1.53800382	3.14E-09
AT1G69570	CDF5	-1.540235092	9.51E-07
AT2G23550	MES6	-1.546761498	0.05305472
AT1G62520	AT1G62520	-1.548870258	0.000866111
AT1G56020	AT1G56020	-1.548966099	0.000136112
AT2G16580	AT2G16580	-1.559342684	0.069486019
AT1G33890	AT1G33890	-1.560969641	0.145846706
AT1G78170	AT1G78170	-1.56120758	9.08E-09
AT1G12030	AT1G12030	-1.562922534	0.026982479
AT5G54060	A3G2XYLT	-1.565673931	9.67E-12
AT1G19670	CLH1	-1.571920751	4.23E-10
AT1G74940	AT1G74940	-1.588598428	2.01E-16
AT5G60050	AT5G60050	-1.590166079	3.55E-06
AT5G18730	AT5G18730	-1.593426113	0.132761514
AT1G14920	GAI	-1.593619033	6.22E-20
AT1G29430	SAUR62	-1.599271377	0.000207292
AT5G49330	MYB111	-1.600148463	3.19E-11
AT1G23052	AT1G23052	-1.603167618	0.033814041
AT1G23050	AT1G23050	-1.603167618	0.033814041
AT4G28720	YUC8	-1.608485002	0.010989106
AT1G08650	PPCK1	-1.615471579	1.08E-09
AT3G60220	ATL4	-1.616984211	0.00057499
AT4G34560	AT4G34560	-1.620931196	2.36E-07
AT1G52880	NAC018	-1.62107613	2.56E-05
AT5G40380	CRK42	-1.623459514	1.15E-14
AT2G42850	CYP718	-1.631133181	1.38E-07
AT4G16540	AT4G16540	-1.633882073	0.000210059
AT3G25717	RTFL16	-1.640908072	6.23E-12
AT1G79580	SMB	-1.653832479	0.018738429
AT4G31330	AT4G31330	-1.654188408	0.000245262
AT5G41280	CRRSP57	-1.654639603	0.000198674
AT1G13600	AtbZIP58	-1.657254	0.010743764
AT3G25790	AT3G25790	-1.660807196	4.96E-06
AT5G59920	ULI3	-1.662722813	8.54E-14
AT2G30670	AT2G30670	-1.678890333	2.29E-05
AT4G03060	AOP2	-1.684988208	0.000112072
AT3G18880	AT3G18880	-1.690107855	0.041929305
AT3G63210	MARD1	-1.690475999	2.22E-16
AT5G01900	WRKY62	-1.692929586	0.000335581
AT2G29350	SAG13	-1.707496454	0.009619626
AT2G27770	AT2G27770	-1.714362455	2.99E-08
AT3G15310	AT3G15310	-1.714764904	0.023672391
AT1G55430	AT1G55430	-1.715170753	0.005967693
AT4G13620	ERF062	-1.725315489	2.02E-07
AT5G54610	ANK	-1.728253294	1.00E-06
AT2G43440	AT2G43440	-1.735875547	0.107152661
AT5G39080	AT5G39080	-1.738067516	3.09E-21
AT4G01140	AT4G01140	-1.745971828	0.000280711
AT3G05936	AT3G05936	-1.750300718	0.011141763
AT1G26600	CLE9	-1.757955227	0.001393456
AT3G10150	PAP16	-1.758530915	0.004148102
AT3G29788	AT3G29788	-1.783146247	0.121981673
AT3G11110	ATL66	-1.794665799	0.000436044
AT5G02760	AT5G02760	-1.794750592	3.88E-28
AT5G61570	AT5G61570	-1.804563959	3.15E-11
AT1G78450	AT1G78450	-1.806324859	6.35E-07
AT2G20170	AT2G20170	-1.811633694	0.000324412
AT3G43110	AT3G43110	-1.820812424	0.005631906
AT5G18300	anac088	-1.822933768	0.001095202
AT2G44735	AT2G44735	-1.835577083	0.012103779
AT5G07580	ERF106	-1.841898786	4.15E-36
AT4G25760	GDU2	-1.848465324	0.01678622
AT5G08150	SOB5	-1.863263247	3.26E-06
AT3G30460	AT3G30460	-1.866234498	0.153635851
AT1G49130	COL8	-1.867535143	4.15E-16
AT1G50090	BCAT7	-1.868612693	0.033533592
AT3G07730	AT3G07730	-1.872554412	0.000182009
AT2G04460	AT2G04460	-1.874286993	0.025907376
AT2G02580	CYP71B9	-1.876415003	0.118095982
AT3G61460	BRH1	-1.881144294	7.54E-18
AT4G15440	CYP74B2	-1.886344465	0.001153187
AT5G22555	AT5G22555	-1.887269998	0.01054015
AT4G37580	HLS1	-1.888157577	0.001688713
AT3G58120	BZIP61	-1.888184364	1.16E-36
AT5G26730	AT5G26730	-1.904647391	0.107282806
AT5G67480	BT4	-1.918471986	2.41E-56
AT3G03850	AT3G03850	-1.937922801	0.022787711
AT1G29450	SAUR64	-1.942093908	0.0072752
AT5G51850	AT5G51850	-1.945930945	0.017644802
AT2G41240	BHLH100	-1.963375635	0.084581649
AT3G23880	AT3G23880	-1.964369546	4.66E-09
AT2G14230	AT2G14230	-1.965570612	0.150082533
AT1G79110	BRG2	-1.967977845	2.71E-18
AT4G16447	AT4G16447	-1.970241133	1.49E-07
AT3G17580	AT3G17580	-1.977518297	0.005479215
AT2G18300	HBI1	-2.002792653	2.79E-32
AT2G47440	AT2G47440	-2.004440047	2.04E-43
AT3G04530	PPCK2	-2.00694955	7.67E-07
AT4G21680	NPF7.2	-2.015427958	5.28E-21
AT3G20935	CYP705A28	-2.019967752	0.012519265
AT2G22200	ERF056	-2.023439781	0.006100038
AT1G14880	PCR1	-2.046789472	1.51E-06
AT3G19680	AT3G19680	-2.059561215	4.47E-53
AT4G34419	AT4G34419	-2.065512039	0.107082838
AT5G25240	AT5G25240	-2.071050562	2.16E-05
AT5G20790	AT5G20790	-2.074191481	9.99E-05
AT3G53250	AT3G53250	-2.074587148	0.056628603
AT2G26010	PDF1.3	-2.089590192	0.00784764
AT3G59940	SKIP20	-2.103067258	1.03E-42
AT1G03300	ATDUF1	-2.106696288	9.80E-16
AT1G61120	GES	-2.109156016	0.033157035
AT5G55690	AT5G55690	-2.132657867	0.081398052
AT1G24580	AT1G24580	-2.141225543	0.005337163
AT2G17330	CYP51G2	-2.142295022	0.078224945
AT1G50040	AT1G50040	-2.162110905	2.38E-14
AT1G49640	CXE3	-2.165807719	0.072876098
AT2G28200	ZAT5	-2.168487887	8.51E-14
AT3G51410	AT3G51410	-2.189720488	0.102330628
AT1G49200	ATL75	-2.194650236	1.30E-05
AT5G48850	SDI1	-2.195395691	0.016667247
AT1G53708	RTFL9	-2.217210697	0.07982418
AT5G45770	AtRLP55	-2.227157309	0.059777244
AT4G34790	AT4G34790	-2.229554871	0.000134112
AT5G01740	AT5G01740	-2.239545839	2.62E-14
AT4G39250	RL1	-2.241082058	0.090162722
AT3G03840	AT3G03840	-2.254115745	0.088420184
AT1G49370	AT1G49370	-2.255581253	0.055197127
AT1G56710	AT1G56710	-2.271929813	0.095746307
AT1G14280	PKS2	-2.274175147	2.46E-21
AT5G52900	MAKR6	-2.285116651	8.26E-18
AT5G38100	AT5G38100	-2.299783626	0.00018526
AT1G06980	AT1G06980	-2.302808882	0.151513527
AT2G28085	AT2G28085	-2.303396149	0.135587378
AT3G42800	AT3G42800	-2.304945574	0.003618808
AT4G26020	AT4G26020	-2.316722823	0.147506015
AT5G04190	PKS4	-2.33263903	0.00241658
AT1G66390	MYB90	-2.334122069	0.0015137
AT5G05810	ATL43	-2.33874509	0.012005739
AT2G04135	AT2G04135	-2.357032407	1.19E-12
AT2G32100	OFP16	-2.364322012	2.25E-06
AT3G56980	ORG3	-2.385030416	0.01741496
AT3G03660	WOX11	-2.392236061	0.033169754
AT5G15310	ATMYB16	-2.392507527	1.04E-19
AT1G25440	COL16	-2.397249835	8.49E-67
AT1G69320	CLE10	-2.408366531	0.059701765
AT3G08900	RGP3	-2.409169628	0.058951173
AT1G31173	MIR167D	-2.418507678	0.000493466
AT2G30660	AT2G30660	-2.450649324	0.000597395
AT2G02950	PKS1	-2.456947169	2.48E-32
AT3G09450	AT3G09450	-2.464034632	0.029448724
AT5G61590	ERF107	-2.49112335	1.45E-68
AT1G18810	PKS3	-2.531998917	1.26E-07
AT5G66110	HIPP27	-2.534261512	0.088657365
AT1G06160	ERF094	-2.596431653	6.21E-14
AT2G26020	PDF1.2B	-2.606783606	7.49E-10
AT5G44680	AT5G44680	-2.617968602	1.55E-40
AT3G19690	AT3G19690	-2.632224655	6.49E-05
AT1G52120	JAL12	-2.635720888	4.28E-05
AT3G56970	ORG2	-2.64386743	0.014147382
AT4G38860	AT4G38860	-2.6509565	5.36E-11
AT4G37682	AT4G37682	-2.661517792	0.002206609
AT4G38840	AT4G38840	-2.688896631	8.57E-27
AT2G24000	SCPL22	-2.694452098	0.007525645
AT3G03290	AT3G03290	-2.70572071	0.134133875
AT5G43370	PHT1-2	-2.708506969	1.04E-05
AT4G10910	AT4G10910	-2.717257762	0.05802939
AT1G68520	COL6	-2.744683803	5.32E-73
AT4G34760	AT4G34760	-2.797979675	2.79E-23
AT5G57780	AT5G57780	-2.79889346	2.07E-07
AT5G14340	AtMYB40	-2.914198439	2.78E-05
AT2G34202	MIR399D	-2.92541064	0.101462634
AT2G18120	SRS4	-2.947512957	0.09041675
AT5G23270	STP11	-2.991895609	0.08317576
AT5G20670	AT5G20670	-3.031700084	0.01981818
AT3G10000	EDA31	-3.084253846	0.153529977
AT4G37420	AT4G37420	-3.174601601	0.139997141
AT1G52130	JAL13	-3.192404019	0.004134827
AT1G48700	AT1G48700	-3.209304174	0.128055193
AT2G21210	AT2G21210	-3.233605818	9.11E-31
AT1G48670	AT1G48670	-3.258499226	0.003206335
AT4G38850	SAUR15	-3.329321825	0.036098947
AT4G10860	AT4G10860	-3.350477269	0.109579537
AT2G19980	AT2G19980	-3.628576554	0.069666535
AT1G15610	AT1G15610	-3.668008388	0.073298435
AT2G30630	AT2G30630	-3.719667329	0.04827512
AT3G12230	SCPL14	-3.75817571	0.012813794
AT5G45850	AT5G45850	-3.801744174	0.043679245
AT5G38910	AT5G38910	-3.85613426	0.047394015
AT4G19750	AT4G19750	-3.886610912	0.00026602
AT1G20735	AT1G20735	-3.88967913	0.002275151
AT4G04293	AT4G04293	-4.299844773	0.031839595
AT3G46190	AT3G46190	-4.504371522	0.021428094
AT4G19760	AT4G19760	-4.561096002	0.000918422
AT4G03380	AT4G03380	-5.031093727	0.004822418
