## Supplemental files1-16 for "Transcriptomic profiling uncovers novel players in innate immunity in *Arabidopsis thaliana*": Supplementary_File_S8.csv

Supplementary_file_S8_1366 common genes in "1634" DEGs which are signnificantly induced by flg22 in RNA_seq analysis and "ATH1" Microarray list
AT2G26390
AT2G26560
AT2G26530
AT2G23320
AT2G23270
AT2G41640
AT2G47550
AT5G12480
AT2G33110
AT1G67810
AT1G67800
AT1G67850
AT5G12340
AT1G67855
AT1G58848
AT4G17230
AT4G17490
AT4G17615
AT4G17500
AT4G14680
AT4G17250
AT4G16780
AT4G16500
AT4G14365
AT4G15975
AT4G16840
AT4G16820
AT4G16860
AT4G16890
AT4G16960
AT4G15260
AT4G15270
AT4G15280
AT4G14610
AT4G14220
AT4G14370
AT1G25370
AT1G56540
AT1G28190
AT5G04340
AT1G73500
AT1G44100
AT1G35210
AT1G35140
AT1G66910
AT1G33600
AT1G33610
AT1G33590
AT1G73540
AT1G32120
AT1G57850
AT1G58420
AT1G57990
AT5G09430
AT5G13080
AT5G13100
AT5G08335
AT5G10700
AT5G10695
AT5G08350
AT5G20480
AT5G20230
AT5G28630
AT5G19880
AT5G20050
AT3G60930
AT4G36650
AT4G36550
AT4G36670
AT4G37260
AT4G36500
AT3G56880
AT3G56710
AT3G51890
AT1G31930
AT1G16640
AT1G16670
AT1G51915
AT1G51890
AT1G51920
AT1G77390
AT1G57630
AT5G16830
AT5G16910
AT5G16200
AT5G15730
AT5G15870
AT5G14730
AT5G14930
AT5G35370
AT1G50750
AT1G50740
AT5G27760
AT5G27420
AT5G26920
AT5G26340
AT5G25920
AT5G25930
AT5G26030
AT5G25910
AT5G25170
AT5G25260
AT5G25250
AT5G25440
AT5G25050
AT5G04870
AT5G67310
AT5G67340
AT5G67450
AT5G67250
AT5G66850
AT5G66650
AT5G66900
AT5G66800
AT5G66640
AT5G66490
AT5G66130
AT5G66320
AT5G66620
AT5G66630
AT5G66020
AT5G66070
AT5G66080
AT5G66210
AT5G65600
AT5G65300
AT5G64890
AT5G64870
AT5G64900
AT5G64905
AT5G65130
AT5G64660
AT5G64530
AT5G64300
AT5G64310
AT5G64260
AT5G64120
AT5G63790
AT5G63130
AT5G62570
AT5G62620
AT5G62460
AT5G62770
AT5G62470
AT5G62150
AT5G61900
AT5G61910
AT5G62020
AT5G61560
AT5G61600
AT5G61090
AT5G61210
AT5G61160
AT5G60800
AT5G60900
AT5G60270
AT5G60350
AT5G59820
AT5G59680
AT5G59730
AT5G59510
AT5G59450
AT5G59550
AT5G59580
AT5G58940
AT5G59070
AT5G58630
AT5G58680
AT5G58720
AT5G58650
AT5G58430
AT5G58120
AT5G57510
AT5G57560
AT5G56980
AT5G57190
AT5G57220
AT5G56580
AT5G56340
AT5G55560
AT5G55090
AT5G54720
AT5G54730
AT5G54850
AT5G54860
AT5G54490
AT5G53570
AT5G53830
AT5G53550
AT5G53110
AT5G52830
AT5G52670
AT5G52710
AT5G52740
AT5G52760
AT5G52750
AT5G52400
AT5G52050
AT5G51390
AT5G51190
AT5G50530
AT5G50540
AT5G49450
AT5G49520
AT5G48655
AT5G48540
AT5G48380
AT5G48400
AT5G48410
AT5G48430
AT5G48530
AT5G48550
AT5G47910
AT5G47970
AT5G47960
AT5G47710
AT5G47850
AT5G47220
AT5G47230
AT5G46910
AT5G47070
AT5G46470
AT5G46500
AT5G46510
AT5G46520
AT5G46490
AT5G46780
AT5G46710
AT5G46330
AT5G46350
AT5G46295
AT5G45750
AT5G46080
AT5G45710
AT5G45630
AT5G45340
AT5G45070
AT5G45080
AT5G45090
AT5G45110
AT5G45250
AT5G44990
AT5G44870
AT5G44910
AT5G44290
AT5G44050
AT5G44060
AT5G44070
AT5G43890
AT5G43520
AT5G42830
AT5G42380
AT5G42440
AT5G42050
AT5G42010
AT5G41750
AT5G41740
AT5G41550
AT5G41180
AT5G40910
AT5G40920
AT5G41100
AT5G41170
AT5G40540
AT5G40590
AT5G40460
AT5G40170
AT5G40180
AT5G39660
AT5G39670
AT5G39785
AT5G39580
AT5G39680
AT5G38990
AT5G39000
AT5G38895
AT5G39020
AT5G39030
AT5G38210
AT5G38250
AT5G38240
AT5G38310
AT5G37770
AT5G37420
AT5G37490
AT5G36000
AT5G35735
AT5G24430
AT5G24420
AT5G24590
AT5G24110
AT5G23510
AT5G23130
AT5G22540
AT5G22530
AT5G22680
AT5G22690
AT5G19240
AT5G22250
AT5G22450
AT5G22380
AT5G22270
AT5G18470
AT5G18400
AT5G18490
AT5G18310
AT5G18150
AT5G18290
AT5G18360
AT5G17680
AT5G17350
AT5G14700
AT5G15130
AT5G15190
AT5G13790
AT5G13810
AT5G12930
AT5G12940
AT5G13200
AT5G13320
AT5G13190
AT5G11970
AT5G11920
AT5G12880
AT5G11650
AT5G11670
AT5G11000
AT5G11210
AT5G11250
AT5G09790
AT5G09800
AT5G08240
AT5G07100
AT5G07070
AT5G06320
AT5G06560
AT5G06740
AT5G05850
AT5G05290
AT5G05300
AT5G05350
AT5G05140
AT5G04930
AT5G05190
AT5G04720
AT5G04550
AT5G04760
AT5G04020
AT5G03720
AT5G03390
AT5G03320
AT5G03380
AT5G03210
AT5G02290
AT5G02630
AT5G02230
AT5G01540
AT5G01710
AT5G01830
AT5G01950
AT5G01550
AT5G01560
AT5G01730
AT5G01380
AT3G63500
AT3G63060
AT3G62720
AT3G62780
AT3G62150
AT3G62260
AT3G61640
AT3G61980
AT3G61670
AT3G61390
AT3G61190
AT3G60690
AT3G60940
AT3G60420
AT3G60290
AT3G60120
AT3G60200
AT3G59700
AT3G59350
AT3G59080
AT3G59310
AT3G57880
AT3G57630
AT3G57750
AT3G57760
AT3G58060
AT3G57280
AT3G57530
AT3G57450
AT3G57550
AT3G57540
AT3G57330
AT3G57210
AT3G57120
AT3G56410
AT3G56050
AT3G55980
AT3G55950
AT3G55960
AT3G55840
AT3G55450
AT3G55470
AT3G55430
AT3G55050
AT3G55150
AT3G54810
AT3G54200
AT3G54150
AT3G54420
AT3G54100
AT3G53810
AT3G53960
AT3G54000
AT3G53280
AT3G52710
AT3G52800
AT3G52870
AT3G51920
AT3G52450
AT3G52400
AT3G52430
AT3G51680
AT3G51660
AT3G50950
AT3G50960
AT3G50930
AT3G50900
AT3G50480
AT3G50760
AT3G50060
AT3G50190
AT3G50260
AT3G50140
AT3G50160
AT3G49780
AT3G49790
AT3G49530
AT3G49350
AT3G48780
AT3G48640
AT3G48650
AT3G48090
AT3G47960
AT3G47570
AT3G47340
AT3G47540
AT3G47550
AT3G47090
AT3G46930
AT3G46620
AT5G59570
AT3G46600
AT3G46690
AT3G46900
AT3G46110
AT3G45730
AT3G45860
AT3G45960
AT3G45290
AT3G45440
AT3G45640
AT3G45040
AT3G44610
AT3G44630
AT3G44720
AT3G44260
AT3G44350
AT3G44400
AT3G43250
AT4G39890
AT4G40080
AT4G39830
AT4G40020
AT4G39570
AT4G39640
AT4G39670
AT4G38940
AT4G39230
AT4G38830
AT4G38550
AT4G38560
AT4G38540
AT4G38530
AT4G37900
AT4G37290
AT4G37370
AT4G37710
AT4G37610
AT4G37640
AT4G37770
AT4G37780
AT4G36030
AT4G35480
AT4G35590
AT4G35600
AT4G35770
AT4G35310
AT4G35110
AT4G35170
AT4G35180
AT4G34460
AT4G34480
AT4G34390
AT4G34400
AT4G34410
AT4G34180
AT4G34150
AT4G33985
AT4G33930
AT4G33920
AT4G33940
AT4G33440
AT4G33430
AT4G33160
AT4G33300
AT4G33050
AT4G32020
AT4G32060
AT4G32030
AT4G32300
AT4G31800
AT4G32010
AT4G31940
AT4G31950
AT4G31980
AT4G31550
AT4G31000
AT4G30910
AT4G30530
AT4G30290
AT4G30350
AT4G30600
AT4G30280
AT4G30430
AT4G29780
AT4G30060
AT4G30090
AT4G30210
AT4G29610
AT4G29740
AT4G29440
AT4G28703
AT4G29050
AT4G28550
AT4G28400
AT4G28420
AT4G28460
AT4G28140
AT4G28150
AT4G28350
AT4G28085
AT4G27970
AT4G27652
AT4G27654
AT4G27980
AT4G27260
AT4G27300
AT4G27280
AT4G27350
AT4G26400
AT4G26090
AT4G26095
AT4G26200
AT4G26260
AT4G26120
AT4G25940
AT4G25810
AT4G25670
AT4G25170
AT4G25350
AT4G25390
AT4G25490
AT4G25470
AT4G25020
AT4G25030
AT4G24570
AT4G24390
AT4G24380
AT4G24240
AT4G24400
AT4G24110
AT4G24150
AT4G24160
AT4G23570
AT4G23610
AT4G23810
AT4G23190
AT4G23200
AT4G23210
AT4G23250
AT4G23270
AT4G23280
AT4G23310
AT4G23320
AT4G23220
AT4G23180
AT4G23470
AT4G23140
AT4G23130
AT4G23150
AT4G22960
AT4G22980
AT4G23010
AT4G23030
AT4G22780
AT4G22470
AT4G22710
AT4G22690
AT4G22030
AT4G21840
AT4G21390
AT4G21400
AT4G21410
AT4G20830
AT4G20880
AT4G20860
AT4G20380
AT4G20780
AT4G20170
AT4G20000
AT4G19370
AT4G19460
AT4G19510
AT4G18880
AT4G18950
AT4G18540
AT4G18170
AT4G18250
AT4G18430
AT4G13830
AT4G13510
AT4G13505
AT4G13820
AT4G12720
AT4G12690
AT4G12790
AT4G11850
AT4G12120
AT4G12070
AT4G12040
AT4G11890
AT4G11470
AT4G11480
AT4G11170
AT4G11360
AT4G11300
AT4G11370
AT4G11330
AT4G11280
AT4G11000
AT4G10970
AT4G10530
AT4G09570
AT4G08950
AT4G08500
AT4G08850
AT4G08040
AT4G05110
AT4G04960
AT4G04480
AT4G04500
AT4G04570
AT4G04540
AT4G03460
AT4G03450
AT4G03480
AT4G02380
AT4G02410
AT4G02200
AT4G02210
AT4G02075
AT4G02195
AT4G02330
AT4G01950
AT4G01750
AT4G01250
AT4G01700
AT4G01720
AT4G01010
AT4G01090
AT4G00850
AT4G00970
AT4G00390
AT4G00300
AT4G00330
AT1G25400
AT1G25390
AT1G18570
AT2G33580
AT1G67000
AT1G67060
AT1G20310
AT1G20300
AT1G17980
AT1G17860
AT1G20290
AT1G20350
AT5G28610
AT1G22280
AT1G29920
AT1G29860
AT1G19210
AT1G19270
AT1G19180
AT1G07220
AT1G07160
AT1G07150
AT1G07000
AT1G07130
AT1G20680
AT1G20823
AT1G13540
AT5G13205
AT1G48640
AT1G51805
AT1G51800
AT1G51790
AT1G51670
AT1G51620
AT1G51820
AT1G51660
AT1G51700
AT3G12360
AT1G69430
AT1G69490
AT1G30370
AT1G30420
AT1G35910
AT1G72060
AT2G15040
AT1G66500
AT1G66880
AT1G66700
AT3G11080
AT3G11010
AT3G10985
AT3G10930
AT1G36640
AT1G36620
AT1G66170
AT1G66160
AT1G66090
AT3G19553
AT3G28210
AT3G28850
AT3G22260
AT3G19970
AT3G28340
AT3G29400
AT3G25600
AT3G25610
AT3G16860
AT3G22160
AT3G18560
AT3G22910
AT3G23920
AT3G19030
AT3G19010
AT3G19040
AT3G13430
AT3G21070
AT3G21080
AT3G13380
AT3G28580
AT3G14090
AT3G14070
AT3G19580
AT3G15270
AT3G15210
AT3G18250
AT3G28180
AT3G20600
AT3G20510
AT3G25060
AT3G13210
AT3G16530
AT3G27920
AT3G22060
AT2G03290
AT2G28890
AT1G27100
AT1G30800
AT1G33840
AT1G16130
AT1G16150
AT1G43000
AT3G02800
AT3G21520
AT3G11000
AT1G66480
AT3G20410
AT3G26220
AT3G26230
AT3G26200
AT3G25780
AT3G12740
AT3G18710
AT3G18690
AT3G23010
AT3G23030
AT3G26980
AT3G26680
AT3G25250
AT3G12910
AT3G13050
AT3G17770
AT3G25070
AT3G28450
AT3G23230
AT3G23250
AT3G23170
AT3G23240
AT3G21780
AT3G25490
AT3G25510
AT3G27560
AT3G21220
AT3G29010
AT3G25880
AT3G23550
AT3G23630
AT3G24530
AT3G21630
AT3G21650
AT3G21660
AT3G13950
AT3G14050
AT3G27690
AT3G15770
AT3G15760
AT3G26910
AT3G16040
AT3G17510
AT3G17700
AT3G14225
AT3G17690
AT3G15530
AT3G15500
AT3G15540
AT3G16710
AT3G16720
AT3G22370
AT3G17330
AT3G17410
AT3G06780
AT3G04210
AT3G07040
AT3G06890
AT3G04110
AT3G04220
AT3G02840
AT3G03020
AT3G02880
AT3G09830
AT3G09870
AT3G08710
AT3G08720
AT3G08760
AT3G07960
AT3G05820
AT3G09520
AT3G10720
AT3G11820
AT3G11840
AT3G04640
AT3G07190
AT3G02070
AT3G10640
AT3G01830
AT3G01820
AT3G01840
AT3G11650
AT3G05580
AT3G10300
AT3G01550
AT3G09020
AT3G09010
AT3G07780
AT3G11420
AT3G07580
AT3G07600
AT3G01290
AT3G05370
AT3G05200
AT3G01175
AT3G05320
AT1G13470
AT1G17750
AT1G13330
AT1G13340
AT1G02390
AT1G01560
AT1G01550
AT1G02360
AT1G02400
AT1G18900
AT1G19050
AT1G19020
AT1G12580
AT1G15890
AT1G12360
AT1G20510
AT1G35350
AT1G35230
AT1G21230
AT1G20515
AT1G20520
AT1G56520
AT1G42990
AT1G56510
AT1G77500
AT1G71100
AT1G64280
AT1G29670
AT1G29690
AT1G64380
AT1G29340
AT1G52200
AT1G72280
AT1G76680
AT1G76700
AT1G76650
AT1G76360
AT1G71400
AT1G76600
AT1G67880
AT1G67920
AT1G67980
AT1G30040
AT1G68840
AT1G68765
AT1G73740
AT1G73805
AT1G63350
AT1G66400
AT1G71890
AT1G67530
AT1G67540
AT1G70740
AT1G74440
AT1G74650
AT1G74590
AT1G74450
AT1G74430
AT1G74360
AT1G63720
AT1G74330
AT1G68450
AT1G63740
AT1G80450
AT1G63750
AT1G70520
AT1G63830
AT1G63820
AT1G69270
AT1G70530
AT1G73870
AT1G72520
AT1G69840
AT1G69930
AT1G69920
AT1G69910
AT1G69890
AT1G69790
AT1G68330
AT1G68340
AT1G10990
AT1G11050
AT1G11000
AT2G41730
AT2G43620
AT2G47190
AT1G55920
AT1G62422
AT1G19320
AT1G19380
AT1G19300
AT1G19310
AT1G19330
AT1G17600
AT1G17610
AT1G15010
AT1G49030
AT1G49000
AT1G48960
AT1G78410
AT1G06840
AT1G21450
AT1G21550
AT1G02660
AT1G06140
AT1G53440
AT1G53450
AT1G53430
AT1G26420
AT1G26410
AT1G26380
AT1G01340
AT1G17380
AT1G17420
AT1G01260
AT1G17340
AT1G07520
AT1G19780
AT1G19770
AT1G34420
AT1G32920
AT1G19970
AT1G32960
AT1G05880
AT1G53170
AT1G35710
AT1G53110
AT1G53080
AT1G53060
AT1G18890
AT1G79680
AT1G79670
AT1G18740
AT1G07660
AT1G07630
AT1G28480
AT1G28380
AT1G21120
AT1G21110
AT1G21130
AT1G21070
AT1G21100
AT1G28370
AT1G14540
AT1G14550
AT1G14480
AT1G71697
AT1G14370
AT1G63530
AT1G27730
AT1G27770
AT1G08450
AT1G32690
AT1G32640
AT1G18390
AT1G76070
AT1G08315
AT1G15530
AT1G10650
AT1G16090
AT1G16160
AT1G50640
AT1G80840
AT1G80820
AT1G65870
AT1G65890
AT1G22510
AT1G65850
AT1G64610
AT1G33760
AT1G59590
AT1G56140
AT1G56060
AT1G56150
AT1G02920
AT1G59620
AT1G75020
AT1G77890
AT1G74930
AT1G74870
AT1G68690
AT1G53820
AT1G73080
AT1G72910
AT1G72900
AT1G72920
AT1G72940
AT1G72950
AT1G34750
AT1G11210
AT1G11310
AT1G11200
AT1G34200
AT1G17250
AT1G17240
AT1G34260
AT1G31290
AT1G15430
AT1G15190
AT1G14040
AT1G14250
AT1G76040
AT1G75810
AT1G16420
AT1G13210
AT1G21010
AT1G14870
AT1G14740
AT1G64980
AT1G64710
AT1G64700
AT1G59870
AT1G59910
AT1G59950
AT1G59860
AT1G59740
AT1G65800
AT1G65790
AT1G65690
AT1G75490
AT1G65240
AT1G65250
AT1G78460
AT1G05575
AT1G53990
AT1G05630
AT1G30720
AT1G30730
AT1G30740
AT1G30620
AT1G30700
AT1G05650
AT1G05670
AT1G10560
AT2G11520
AT2G05070
AT2G40180
AT2G40140
AT2G17220
AT2G28630
AT2G22190
AT2G22300
AT2G31800
AT2G31890
AT2G31945
AT2G31870
AT2G31880
AT2G15390
AT2G17120
AT2G17040
AT1G31130
AT2G13650
AT2G46430
AT2G46440
AT2G46400
AT2G24570
AT2G24550
AT2G24600
AT2G40270
AT2G04305
AT2G04490
AT2G36950
AT2G36840
AT2G36430
AT2G36440
AT2G36220
AT2G35930
AT2G35980
AT2G22500
AT2G21120
AT2G31230
AT2G13660
AT2G13665
AT2G13790
AT2G13800
AT1G65390
AT1G65450
AT1G02170
AT1G22810
AT1G60190
AT3G16030
AT1G67460
AT1G67470
AT1G60130
AT1G78830
AT1G61890
AT1G78850
AT1G78860
AT1G70420
AT1G03370
AT1G03220
AT1G03230
AT1G10340
AT1G30810
AT1G05340
AT1G04645
AT2G17740
AT1G08930
AT1G65490
AT1G08860
AT1G09070
AT1G09930
AT1G09940
AT1G09950
AT1G65510
AT1G70170
AT1G70140
AT1G70130
AT1G62300
AT1G61370
AT1G61360
AT1G61340
AT1G61460
AT1G61380
AT1G22890
AT1G08630
AT2G17880
AT1G03730
AT1G03740
AT2G17480
AT1G24140
AT1G24150
AT1G61260
AT1G23200
AT1G61140
AT1G76970
AT1G67270
AT1G67310
AT1G61560
AT1G24530
AT1G52030
AT1G61550
AT1G55450
AT1G55460
AT1G03770
AT1G63360
AT1G23830
AT1G51270
AT1G23710
AT1G23840
AT2G36770
AT2G36690
AT1G05020
AT2G02010
AT2G43000
AT2G42950
AT2G28400
AT2G14080
AT2G18210
AT2G06530
AT2G20900
AT2G20950
AT2G20960
AT2G37110
AT2G46620
AT2G46500
AT2G15480
AT2G28270
AT2G20110
AT2G20142
AT2G25460
AT2G27310
AT2G27260
AT2G14290
AT2G27390
AT2G27500
AT2G25440
AT2G25470
AT2G32020
AT2G32190
AT2G32210
AT2G31980
AT2G32150
AT2G03540
AT2G03530
AT2G32140
AT2G32030
AT2G31990
AT2G01300
AT2G01180
AT2G35710
AT2G18090
AT2G42360
AT2G15220
AT2G24240
AT2G24130
AT2G24160
AT2G37430
AT2G18670
AT2G18690
AT2G05940
AT2G40740
AT2G18630
AT2G18680
AT2G37830
AT2G37820
AT2G37810
AT2G37940
AT2G28080
AT2G38870
AT2G02370
AT2G28830
AT2G02220
AT2G27660
AT2G27830
AT2G27080
AT2G01450
AT2G41420
AT2G38790
AT2G43320
AT2G47730
AT2G31100
AT2G31090
AT2G16870
AT2G16900
AT2G46330
AT2G29720
AT2G25735
AT2G19710
AT2G47140
AT2G47060
AT2G46940
AT2G29100
AT2G29110
AT2G28940
AT2G02860
AT2G22880
AT2G22870
AT2G44840
AT2G22890
AT2G30040
AT2G30020
AT1G02880
AT2G34650
AT2G39520
AT2G39380
AT2G39400
AT2G39200
AT2G39210
AT2G34430
AT2G34420
AT2G38470
AT2G38465
AT2G38480
AT2G41010
AT2G41100
AT2G41430
AT2G23420
AT2G23450
AT2G38290
AT2G44180
AT2G44080
AT2G23680
AT2G23770
AT2G23810
AT2G34670
AT1G64760
AT2G40000
AT2G26190
AT2G44370
AT2G44380
AT2G44490
AT2G44500
AT2G34930
AT2G35000
AT2G33710
AT2G33830
AT2G19130
AT2G41880
AT2G32660
AT2G32800
AT2G30750
AT2G42060
AT2G32930
AT2G39650
AT2G39660
