## Supplemental files1-16 for "Transcriptomic profiling uncovers novel players in innate immunity in *Arabidopsis thaliana*": Supplementary_File_S9.csv

Supplementary_file_S9_268 genes included exclusively in RNA_seq analysis in response to flg22 treatment compared to ATH1 Genechip: this genes were only in NGS
AT5G11140
AT1G06135
AT1G06137
AT2G31345
AT4G14450
AT1G56240
AT1G56242
AT1G56250
AT1G21326
AT2G32200
AT3G13433
AT1G05675
AT5G56960
AT5G36925
AT1G65385
AT3G29000
AT1G71520
AT3G23955
AT4G18195
AT1G51913
AT2G45760
AT1G17147
AT4G23215
AT2G25295
AT1G64065
AT3G21150
AT5G22520
AT1G61470
AT3G06962
AT1G30190
AT1G42980
AT1G11925
AT2G31335
AT4G21920
AT1G53625
AT1G24145
AT3G07195
AT2G24165
AT5G09876
AT1G18300
AT1G69900
AT5G01100
AT1G36622
AT5G57010
AT2G35658
AT4G39580
AT2G32130
AT1G07135
AT2G27389
AT3G52520
AT1G13520
AT1G59865
AT3G46090
AT5G41755
AT1G32928
AT2G40095
AT3G21781
AT1G30755
AT5G59732
AT4G18197
AT5G01542
AT1G13480
AT1G58225
AT1G30757
AT3G19615
AT1G16110
AT4G18205
AT5G44585
AT4G15417
AT5G36970
AT3G46080
AT4G19520
AT2G20562
AT4G11070
AT3G15518
AT1G56470
AT3G57740
AT1G65484
AT1G67856
AT1G13550
AT3G57640
AT4G11521
AT5G54710
AT5G38212
AT3G13600
AT4G01360
AT1G73550
AT2G36985
AT3G09405
AT2G04495
AT3G26500
AT3G13850
AT4G18422
AT1G09932
AT3G49540
AT1G75000
AT5G22545
AT3G48630
AT2G46495
AT5G66790
AT5G19230
AT1G63860
AT3G16510
AT4G24310
AT1G18382
AT4G08555
AT2G41835
AT5G66675
AT4G23550
AT1G11055
AT5G40000
AT3G57645
AT1G71700
AT2G35640
AT2G35637
AT5G55460
AT5G26038
AT3G15356
AT3G03030
AT5G21960
AT1G70581
AT2G41342
AT4G17900
AT2G20835
AT3G57730
AT3G13432
AT4G38552
AT1G76610
AT5G43420
AT3G47820
AT2G31865
AT3G50470
AT4G11500
AT1G73810
AT4G23170
AT5G37485
AT1G32910
AT4G06746
AT1G10040
AT3G50800
AT1G79245
AT1G65486
AT4G40085
AT1G24147
AT3G58490
AT2G17705
AT1G63245
AT5G06310
AT1G80610
AT5G36920
AT2G04515
ATCG00510
AT5G66480
AT5G48657
AT4G34380
AT1G29290
AT1G24148
AT1G07128
AT1G62420
AT4G28405
AT4G36032
AT2G39518
AT5G52720
AT1G65845
AT1G31540
AT5G16170
AT4G29110
AT3G55240
AT3G15358
AT5G57035
AT5G01640
AT1G07620
AT4G23271
AT3G13437
AT3G09032
AT4G13395
AT5G36001
AT5G36002
AT2G21900
AT5G49448
AT2G46160
AT3G56408
AT4G15236
AT5G44590
AT2G15042
AT3G43850
AT3G45638
AT4G31510
AT1G17255
AT3G50460
AT4G15233
AT5G59790
AT1G01680
AT2G21500
AT1G13390
AT3G14870
AT1G55365
AT5G44568
AT1G67520
AT1G33612
AT1G44020
AT4G25672
AT2G30720
AT5G57123
AT5G64750
AT4G05010
AT4G16892
AT4G37030
AT5G65920
AT4G30850
AT1G13530
AT3G52742
AT4G36950
AT1G64080
AT5G64667
AT5G48660
AT1G53633
AT1G47510
AT4G21740
AT2G28210
AT3G04300
AT5G62865
AT1G16120
AT4G12710
AT5G24920
AT2G44600
AT4G19920
AT5G67140
AT5G52800
AT4G21903
AT5G63160
AT5G01712
AT5G57015
AT1G76440
AT5G11242
AT5G02970
AT4G11900
AT2G36420
AT4G01540
AT3G59880
AT5G44582
AT5G08790
AT2G26975
AT2G44290
AT4G36945
AT5G14480
AT5G23990
AT3G48320
AT4G24230
AT4G04700
AT4G37608
AT5G67640
AT5G66631
AT1G71110
AT3G13275
AT2G01340
AT1G07900
AT5G01732
AT4G23230
AT1G55475
AT4G33060
AT5G10410
AT3G55646
AT4G21865
AT2G28500
AT4G38545
AT5G51370
AT1G73890
