## Supplemental files1-16 for "Transcriptomic profiling uncovers novel players in innate immunity in *Arabidopsis thaliana*": Supplementary_File_S10.csv

Supplementary_File_S_10_selected 85 gene candidates
AT5G11140
AT1G56240
AT1G56242
AT2G32200
AT1G05675
AT5G36925
AT1G65385
AT4G18195
AT4G23215
AT1G61470
AT1G24145
AT3G07195
AT2G24165
AT5G09876
AT1G18300
AT1G69900
AT2G35658
AT4G39580
AT2G27389
AT1G59865
AT3G46090
AT3G21781
AT1G30755
AT5G59732
AT4G18197
AT5G01542
AT1G13480
AT1G58225
AT1G30757
AT1G16110
AT4G18205
AT5G44585
AT4G15417
AT4G19520
AT4G11070
AT3G57740
AT1G65484
AT3G57640
AT4G11521
AT5G54710
AT5G38212
AT3G13600
AT4G01360
AT1G73550
AT3G09405
AT2G04495
AT3G26500
AT1G09932
AT1G75000
AT5G66790
AT1G63860
AT3G16510
AT4G24310
AT1G18382
AT4G08555
AT2G41835
AT4G23550
AT2G35637
AT5G55460
AT5G26038
AT3G15356
AT3G03030
AT4G17900
AT2G20835
AT3G57730
AT4G38552
AT5G43420
AT3G47820
AT2G31865
AT3G50470
AT1G73810
AT4G23170
AT4G06746
AT3G50800
AT1G79245
AT1G65486
AT4G40085
AT3G58490
AT5G66480
AT5G48657
AT4G34380
AT4G36032
AT2G39518
AT1G65845
AT5G16170
