## Supplemental files1-16 for "Transcriptomic profiling uncovers novel players in innate immunity in *Arabidopsis thaliana*": Supplementary_File_S11.csv

Supplementary File S11. List of DEGs exclusively up-regulated in response to flg22 treatment
AT3G23955
AT2G25295
AT5G66020
AT5G65130
AT3G25490
AT1G53820
AT5G61090
AT5G41755
AT3G19615
AT1G57850
AT5G48550
AT3G49540
AT4G03450
AT4G33930
AT1G67540
AT1G64380
AT3G60940
AT3G58060
AT1G21230
AT1G36620
AT2G37830
AT1G76610
AT1G24147
AT4G23200
AT2G28270
ATCG00510
AT1G05880
AT1G17610
AT2G25440
AT3G16040
AT1G51270
AT1G15010
AT4G29110
AT1G05020
AT3G55240
AT2G15220
AT1G51890
AT4G00390
AT4G13395
AT2G42950
AT3G60420
AT2G21900
AT1G02660
AT5G44590
AT3G25880
AT3G04210
AT5G07100
AT2G15042
AT3G43850
AT5G37420
AT5G03720
AT2G27830
AT4G27300
AT3G47340
AT1G20290
AT1G19970
AT3G50460
AT1G17340
AT1G49030
AT2G04490
AT1G65890
AT3G27920
AT5G61160
AT4G31940
AT4G33300
AT1G01680
AT5G47220
AT1G55365
AT5G50540
AT1G67310
AT1G44020
AT1G59950
AT4G05110
AT5G50530
AT5G39030
AT4G16892
AT4G28550
AT1G60130
AT3G26230
AT5G64530
AT5G55090
AT1G08630
AT1G76680
AT2G28080
AT3G13950
AT1G32690
AT5G04720
AT4G36950
AT5G64667
AT3G15770
AT3G62780
AT3G15270
AT3G26220
AT1G52030
AT3G19030
AT3G27560
AT5G14730
AT1G47510
AT1G65800
AT1G19300
AT1G77890
AT4G02075
AT1G75490
AT1G73870
AT4G21400
AT2G06530
AT5G09430
AT2G01450
AT5G24420
AT4G12710
AT5G24920
AT3G54100
AT5G66490
AT1G10650
AT4G33160
AT4G16890
AT1G05650
AT2G44600
AT3G12360
AT3G19970
AT4G28150
AT5G67140
AT4G31980
AT5G56340
AT5G63160
AT2G30750
AT5G24430
AT1G19270
AT3G21220
AT3G26200
AT2G36420
AT2G38290
AT5G04020
AT5G45710
AT1G60190
AT1G50640
AT3G48780
AT1G73500
AT4G30060
AT4G23470
AT1G03770
AT2G44290
AT1G32120
AT1G06840
AT4G36945
AT5G14480
AT5G64300
AT5G23990
AT2G24240
AT2G36430
AT4G24230
AT4G15270
AT5G38895
AT3G55960
AT2G38465
AT1G67850
AT4G37608
AT4G12690
AT5G16910
AT2G32150
AT4G01720
AT3G07960
AT4G13830
AT2G22190
AT3G57540
AT4G00330
AT4G15280
AT1G07150
AT2G04305
AT1G14250
AT1G66400
AT2G34420
AT1G71110
AT3G14090
AT5G05350
AT3G52870
AT3G27690
AT5G04930
AT3G01550
AT5G39660
AT2G37820
AT1G07220
AT2G01340
AT4G04570
AT5G47970
AT1G67800
AT1G78850
AT1G17980
AT1G71890
AT4G25940
AT5G01732
AT4G19510
AT1G65450
AT2G34430
AT3G45040
AT1G12360
AT3G45860
AT4G37260
AT4G32060
AT1G51805
AT1G05630
AT4G33940
AT4G32010
AT4G27260
AT3G24530
AT3G25510
AT1G71100
AT4G33060
AT2G33830
AT1G63360
AT3G60930
AT1G02170
AT2G17880
AT3G60290
AT1G48960
AT3G55646
AT5G22270
AT4G08950
AT3G23920
AT4G12070
AT5G51390
AT1G78460
AT5G55560
AT5G41180
AT4G16860
AT2G46440
AT3G25070
AT5G67310
AT3G15500
AT1G21070
AT1G29670
AT4G38545
AT3G23550
AT4G35310
AT1G31930
AT5G18290
AT2G44180
AT4G00850
AT3G59310
AT3G46900
AT5G11920
AT2G44080
AT2G41420
AT1G29920
AT3G17510
AT4G20380
AT2G34670
AT2G37110
AT3G56050
AT5G45250
AT3G16710
AT3G06780
AT4G38540
AT2G05070
AT5G13810
AT1G73890
