## Supplemental files1-16 for "Transcriptomic profiling uncovers novel players in innate immunity in *Arabidopsis thaliana*": Supplementary_File_S12.csv

Supplementary_File _S12. List of DEGs exclusively up-regulated in response to AtPep1 treatment
AT2G41280
AT1G78760
AT3G53770
AT2G02340
AT4G25200
AT2G47150
AT2G26380
AT3G57270
AT2G24681
AT5G12030
AT1G28820
AT1G53980
AT3G13680
AT4G39060
AT1G71450
AT1G72000
AT2G17680
AT5G24540
AT2G44578
AT5G60180
AT3G48790
AT3G21320
AT4G26930
AT5G58080
AT5G43065
AT1G64160
AT4G34332
AT4G34330
AT3G56790
AT4G14368
AT5G52300
AT1G59218
AT1G53540
AT5G40990
AT5G52680
AT1G14455
AT3G28890
AT1G04330
AT1G14642
AT2G37870
AT3G59480
AT5G17960
AT1G32510
AT3G14630
AT4G15150
AT5G12020
AT5G25180
AT1G67481
AT3G48450
AT1G69150
AT2G04500
AT1G80660
AT1G44130
AT1G71000
AT4G19720
AT4G04510
AT3G59740
AT2G27630
AT3G13020
AT5G48390
AT1G79360
AT1G61440
AT5G28646
AT4G23160
AT2G36650
AT1G70920
AT5G06760
AT1G32970
AT3G45840
AT5G59490
AT3G27970
AT1G35610
AT3G15340
AT5G57500
AT4G17785
AT2G22860
AT5G38200
AT1G04880
AT5G66670
AT1G14260
AT1G63870
AT3G05550
AT1G26730
AT1G04490
AT3G49130
AT2G39710
AT1G14640
AT4G15120
AT5G65690
AT3G55090
AT4G11350
AT2G37720
AT4G11050
AT4G23515
AT2G15490
AT3G50200
AT3G46230
AT1G02810
AT1G04360
AT2G46750
AT1G01480
AT1G52690
AT4G01890
AT5G64060
AT5G25450
AT3G63350
AT5G24640
AT4G36820
AT2G32680
AT2G03830
AT4G18340
AT1G44830
AT3G44870
AT3G25900
AT1G14800
AT5G18220
AT3G09940
AT3G47380
AT2G03240
AT1G58410
AT3G13900
AT1G61415
AT3G13650
AT4G17660
AT3G27010
AT2G35310
AT1G68390
AT2G47680
AT1G25220
AT1G61820
AT1G76640
AT5G44820
AT5G66310
AT1G09575
AT5G43650
AT5G52870
AT1G68350
AT1G61660
AT4G01740
AT5G35580
AT5G48570
AT5G37750
AT5G43620
AT1G28360
AT2G02930
AT2G35730
AT1G07400
AT3G45330
AT5G54165
AT5G10830
AT1G66173
AT4G08250
AT3G05650
AT2G40340
AT5G48175
AT1G72070
AT3G49810
AT4G37390
AT4G33020
AT1G53163
AT4G12735
AT5G35110
AT4G19230
AT5G14470
AT5G27020
AT1G19610
AT1G18860
AT3G44735
AT1G61420
AT3G22930
AT5G39970
AT2G29010
AT1G01130
AT1G28390
AT3G14475
AT2G01430
AT3G53160
AT5G33330
AT5G51630
AT5G57390
AT4G18890
AT2G42350
AT3G48390
AT5G47600
AT1G53330
AT2G44070
AT5G10760
AT5G24600
AT4G36150
AT2G28570
AT4G27657
AT2G41110
AT5G01760
AT3G18830
AT5G67350
AT3G50150
AT1G51850
AT3G24780
AT4G07960
AT5G01110
AT3G17660
AT5G06730
AT5G09980
AT2G47560
AT3G13435
AT1G69710
AT3G02832
AT3G51450
AT5G35525
AT3G55720
AT1G10480
AT1G66080
AT5G42040
AT3G30350
AT5G40030
AT5G08310
AT3G21040
AT3G57930
AT5G12300
AT1G69810
AT2G37710
AT1G08940
AT5G24070
AT5G03700
AT1G31310
AT5G37210
AT5G02020
AT1G61810
AT1G74080
AT1G59660
AT5G05365
AT1G69050
AT4G36620
AT3G57460
AT5G04370
AT1G03905
AT1G03610
AT4G24340
AT1G31350
AT2G46150
AT2G39880
AT3G03855
AT4G33420
AT4G39320
AT4G36880
AT3G17110
AT1G27130
AT3G03110
AT4G39840
AT3G04320
AT3G05360
AT2G30250
AT4G36010
AT5G45280
AT5G48070
AT3G05660
AT5G55970
AT3G45660
AT4G39838
AT3G06490
AT5G52640
AT1G17285
AT2G47260
AT4G22640
AT1G60030
AT4G25190
AT3G15990
AT5G49480
AT2G16005
AT4G24920
AT1G17180
AT2G47130
AT4G03510
AT3G46280
AT1G05370
AT1G04500
AT1G17870
AT5G64990
AT2G32235
AT3G48100
AT1G62840
AT2G18350
AT5G66658
AT2G26520
AT5G37540
AT2G47720
AT1G05450
AT2G34180
AT3G23120
AT1G15760
AT5G05410
AT1G52640
AT4G09030
AT2G46270
AT3G52748
AT2G32120
AT2G33847
AT1G22190
AT5G42930
AT5G01040
AT5G03610
AT4G25210
AT5G51440
AT2G41480
AT1G53541
AT4G21120
AT3G15060
AT1G77360
AT2G02180
AT1G15885
AT5G28830
AT5G48450
AT4G24970
AT4G21850
AT5G44900
AT5G22630
AT4G22530
AT1G64385
AT3G18370
AT5G46040
AT5G50890
AT2G31810
AT1G74710
AT3G53270
AT3G28630
AT5G48780
AT3G29034
AT5G51920
