## Supplemental files1-16 for "Transcriptomic profiling uncovers novel players in innate immunity in *Arabidopsis thaliana*": Supplementary_File_S13.csv

Supplementary_File_S13. List of DEGs exclusively down-regulated in response to flg22 treatment
AT5G15770
AT2G12646
AT3G54770
AT4G37540
AT2G02150
AT1G10585
AT2G21560
AT1G62580
AT1G16905
AT5G25350
AT5G25340
AT1G29770
AT3G18000
AT3G17998
AT1G29640
AT4G09432
AT1G12020
AT4G15680
AT3G46658
AT1G48780
AT3G18200
AT3G04000
AT3G14560
AT5G25280
AT2G22770
AT1G16830
AT1G12700
AT4G14980
AT2G23630
AT1G27140
AT3G50300
AT2G17230
AT1G52820
AT4G33880
AT3G21010
AT1G05680
AT1G23060
AT2G45350
AT1G59940
AT1G73410
AT1G74200
AT3G15357
AT4G29150
AT2G29480
AT1G76220
AT5G17040
AT1G69760
AT5G53980
AT3G05800
AT3G57260
AT5G08185
AT4G09430
AT2G45130
AT1G21260
AT5G62730
AT3G04330
AT5G16640
AT1G09540
AT2G22930
AT2G37700
AT1G26360
AT1G64310
AT4G28840
AT3G18320
AT2G04070
AT3G06690
AT2G03010
AT5G66580
AT3G50230
AT1G47760
AT4G22217
AT5G57920
AT2G23050
AT4G15670
AT5G39865
AT1G08830
AT1G73120
AT5G25380
AT1G06310
AT3G50770
AT5G14830
AT4G37685
AT1G22110
AT2G29130
AT1G53887
AT1G66470
AT1G13710
AT3G05790
AT3G28740
AT3G43580
AT3G20840
AT1G68825
AT5G24655
AT1G21525
AT5G17340
AT5G24200
AT2G44910
AT1G75590
AT4G25420
AT5G65030
AT1G51260
AT1G66600
AT5G58784
AT3G03820
AT2G31085
AT2G30830
AT1G43010
