## Supplemental files1-16 for "Transcriptomic profiling uncovers novel players in innate immunity in *Arabidopsis thaliana*": Supplementary_File_S14.csv

Supplementary File S14. List of DEGs exclusively down-regulated in response to AtPep1 treatment
AT1G11175
AT2G46870
AT1G26770
AT1G60545
AT1G78990
AT5G67150
AT1G03440
AT1G23980
AT1G05562
AT5G19890
AT5G03230
AT1G68780
AT2G23690
AT5G15830
AT1G69720
AT5G28913
AT3G22970
AT3G22968
AT1G73325
AT5G57540
AT3G06590
AT4G35030
AT4G01430
AT3G02380
AT3G58430
AT1G34580
AT2G29280
AT3G19850
AT4G27900
AT1G12330
AT1G75460
AT3G48920
AT2G43340
AT4G38620
AT5G17800
AT1G72830
AT2G41510
AT4G13000
AT5G01330
AT3G04140
AT3G59420
AT1G68600
AT4G09350
AT3G18070
AT3G23410
AT5G44190
AT1G67600
AT5G01220
AT1G08590
AT4G19380
AT3G15115
AT2G26710
AT5G35750
AT2G29290
AT4G22790
AT5G01820
AT3G11090
AT4G14090
AT3G44510
AT4G33666
AT3G10525
AT5G14940
AT5G37410
AT1G73220
AT1G68190
AT3G56040
AT1G14390
AT4G32290
AT1G16500
AT3G26165
AT5G20820
AT3G04160
AT1G61740
AT4G29310
AT1G61590
AT2G04240
AT1G08592
AT1G57790
AT2G30766
AT2G30760
AT2G13910
AT1G10540
AT3G17790
AT4G34750
AT1G50290
AT4G18700
AT3G26310
AT2G34340
AT3G10420
AT4G29190
AT1G13670
AT4G24000
AT1G77680
AT2G28110
AT4G31730
AT1G76870
AT4G27240
AT2G18890
AT5G55620
AT4G26530
AT5G51550
AT1G12820
AT1G67365
AT4G16563
AT3G28540
AT5G06510
AT4G28260
AT5G01790
AT1G19960
AT5G11550
AT3G57830
AT5G35777
AT4G29240
AT2G31560
AT2G34620
AT1G08165
AT3G61750
AT5G18680
AT5G58310
AT2G38940
AT2G26110
AT1G15830
AT5G43270
AT2G28870
AT2G40900
AT3G10912
AT3G10910
AT5G13730
AT1G24330
AT1G05090
AT3G22231
AT2G44130
AT5G65590
AT2G40100
AT2G44740
AT4G35783
AT2G30790
AT1G03020
AT4G37990
AT3G45210
AT3G05630
AT1G26761
AT5G57670
AT3G57720
AT5G39120
AT2G35585
AT1G69160
AT3G05415
AT1G76530
AT1G51090
AT3G06990
AT1G59510
AT5G40090
AT1G23110
AT3G47420
AT3G50890
AT5G65640
AT2G34210
AT5G43700
AT1G16490
AT3G22235
AT4G23000
AT1G22370
AT5G25110
AT2G42280
AT5G63180
AT3G07350
AT5G17600
AT2G38823
AT2G02250
AT5G56520
AT3G54060
AT1G77200
AT5G02190
AT5G41920
AT3G50840
AT5G46690
AT2G42290
AT1G28620
AT5G57760
AT4G26520
AT1G11440
AT2G42200
AT1G28310
AT3G07550
AT5G41290
AT1G62870
AT3G01142
AT2G26215
AT5G48110
AT3G09162
AT4G39925
AT2G31290
AT5G10970
AT2G11810
AT4G31240
AT3G56250
AT5G60850
AT3G49930
AT4G25250
AT5G16600
AT1G77850
AT3G10320
AT2G03890
AT1G70260
AT1G15260
AT1G34245
AT2G20180
AT3G21260
AT5G62100
AT1G50280
AT3G08490
AT5G20410
AT2G18560
AT3G11370
AT5G54630
AT1G78265
AT3G01140
AT1G16390
AT3G32040
AT1G78270
AT1G76890
AT5G59780
AT1G23465
AT1G13300
AT2G34330
AT5G42680
AT4G24700
AT1G16489
AT1G76892
AT4G14622
AT4G14620
AT2G32830
AT1G61050
AT5G26310
AT2G36050
AT1G71015
AT3G21500
AT3G50650
AT5G38970
AT5G22570
AT1G80080
AT2G27430
AT1G17710
AT3G25670
AT2G31160
AT4G04630
AT5G08030
AT4G17880
AT5G39240
AT4G28040
AT3G47050
AT5G03552
AT2G42620
AT5G56840
AT5G58360
AT3G02170
AT5G19190
AT1G47860
AT4G35270
AT1G63400
AT3G12820
AT2G03370
AT5G45200
AT3G03530
AT1G71970
AT3G09160
AT5G17860
AT3G29776
AT4G25000
AT5G51670
AT4G19170
AT3G56260
AT1G17700
AT1G72645
AT2G34010
AT3G59250
AT4G21510
AT5G58780
AT3G20015
AT4G34770
AT1G51440
AT3G28007
AT5G41761
AT4G20050
AT1G61840
AT5G57685
AT2G30770
AT1G69572
AT1G73830
AT5G42750
AT3G30180
AT1G75770
AT1G06645
AT1G49470
AT1G72890
AT3G21620
AT5G65730
AT4G04710
AT5G25830
AT1G03940
AT2G28410
AT4G10500
AT1G08180
AT5G15850
AT5G15845
AT2G14560
AT1G49230
AT1G69570
AT2G23550
AT1G62520
AT1G56020
AT2G16580
AT1G33890
AT1G78170
AT1G12030
AT1G19670
AT1G74940
AT5G18730
AT1G23052
AT1G23050
AT4G28720
AT3G60220
AT4G34560
AT1G52880
AT4G16540
AT1G79580
AT4G31330
AT5G41280
AT5G59920
AT2G30670
AT3G18880
AT2G29350
AT3G15310
AT1G55430
AT4G13620
AT5G54610
AT2G43440
AT1G26600
AT3G10150
AT3G29788
AT1G78450
AT2G44735
AT5G07580
AT5G08150
AT1G49130
AT1G50090
AT3G07730
AT2G04460
AT2G02580
AT5G22555
AT4G37580
AT5G26730
AT5G51850
AT2G41240
AT3G23880
AT2G14230
AT4G16447
AT2G22200
AT4G34419
AT5G25240
AT3G53250
AT2G26010
AT1G61120
AT5G55690
AT1G24580
AT2G17330
AT1G49640
AT3G51410
AT5G48850
AT1G53708
AT4G39250
AT1G56710
AT5G38100
AT1G06980
AT2G28085
AT4G26020
AT5G04190
AT1G66390
AT3G56980
AT3G03660
AT1G69320
AT3G08900
AT2G30660
AT5G66110
AT2G26020
AT1G52120
AT3G56970
AT3G03290
AT5G43370
AT4G10910
AT2G34202
AT2G18120
AT5G23270
AT3G10000
AT4G37420
AT1G52130
AT1G48700
AT1G48670
AT4G10860
AT2G19980
AT1G15610
AT2G30630
AT3G12230
AT5G45850
AT5G38910
AT4G19750
AT4G04293
AT3G46190
AT4G19760
AT4G03380
