## Supplemental files1-16 for "Transcriptomic profiling uncovers novel players in innate immunity in *Arabidopsis thaliana*": Supplementary_File_S15.csv

Supplementary File S15. List of up-regulated DEGs in response to flg22 treatment compared to the AtPep1 treatment
name	description	log2FoldChange	padj
AT4G19760	AT4G19760	4.612183743	0.109909311
AT4G19750	AT4G19750	3.995452395	0.050226643
AT1G52130	JAL13	3.704988478	0.067863043
AT2G36440	AT2G36440	3.155358143	4.76E-11
AT4G04480	AT4G04480	3.121413694	6.78E-64
AT1G52120	JAL12	2.823861503	0.049237643
AT3G21520	DMP1	2.644078959	2.48E-51
AT3G23955	AT3G23955	2.509823425	0.003035423
AT1G61120	GES	2.402286351	0.000470157
AT4G28460	AT4G28460	2.31732852	2.64E-69
AT1G30190	AT1G30190	2.244858319	9.26E-05
AT2G30770	CYP71A13	2.225888989	0.000263584
AT3G15310	AT3G15310	2.223345788	0.001105729
AT4G22030	AT4G22030	2.222660176	1.32E-35
AT5G04190	PKS4	2.212183203	0.006387065
AT3G13433	AT3G13433	2.18679447	1.68E-11
AT1G72950	AT1G72950	2.146607329	2.02E-34
AT1G06137	AT1G06137	2.108102941	3.82E-05
AT4G18540	AT4G18540	2.106354939	4.55E-35
AT2G18680	AT2G18680	2.028918267	3.98E-54
AT4G25000	AMY1	2.000946911	0.001474099
AT2G04460	AT2G04460	1.979744788	3.26E-15
AT2G26020	PDF1.2B	1.977198078	3.36E-08
AT4G03450	AT4G03450	1.964903068	1.12E-08
AT5G51850	AT5G51850	1.909592136	0.023261546
AT4G19170	CCD4	1.905245853	8.27E-16
AT4G04710	CPK22	1.863170958	0.000104956
AT2G26010	PDF1.3	1.806992714	2.78E-06
AT5G38100	AT5G38100	1.789933127	0.016168022
AT5G11140	AT5G11140	1.781860126	2.32E-76
AT4G12690	AT4G12690	1.780167316	4.26E-12
AT1G64380	ERF061	1.756398962	1.85E-14
AT5G41280	CRRSP57	1.745168855	0.128697741
AT2G23270	AT2G23270	1.730368293	1.01E-21
AT1G66390	MYB90	1.728052217	0.022940561
AT1G17240	RLP2	1.727810557	7.54E-09
AT3G55240	AT3G55240	1.723977126	5.68E-15
AT1G08090	NRT2.1	1.720715244	0.000274864
AT3G27690	LHCB2.4	1.687496609	8.60E-11
AT1G29600	AT1G29600	1.677995063	0.022012153
AT4G16820	PLA-I{beta]2	1.668032559	2.17E-22
AT2G40740	WRKY55	1.620579508	0.010384955
AT5G43370	PHT1-2	1.600991048	0.056499174
AT5G59670	AT5G59670	1.599339084	0.022088422
AT2G29350	SAG13	1.587375615	0.094647136
AT3G23880	AT3G23880	1.577516636	3.20E-05
AT5G64780	AT5G64780	1.568712467	0.003940841
AT5G57780	AT5G57780	1.566587905	0.044449362
AT3G12910	AT3G12910	1.539405926	3.77E-40
AT1G29395	COR413IM1	1.539168318	8.47E-08
AT2G30670	AT2G30670	1.531767066	0.002283705
AT2G34430	LHB1B1	1.525053605	1.42E-10
AT1G03020	GRXS1	1.524604066	0.005113709
AT2G29110	GLR2.8	1.513251384	1.58E-10
AT1G32350	AOX3	1.497094278	0.031270677
AT4G19850	PP2A2	1.483859954	0.020425387
AT4G11910	SGR2	1.47379262	0.018674857
AT2G34420	LHB1B2	1.46781947	2.11E-44
AT1G73870	COL7	1.453436605	3.13E-05
AT5G27060	AtRLP53	1.450633739	0.032368016
AT3G54060	AT3G54060	1.42691655	0.002666358
AT1G49130	COL8	1.422244491	2.54E-10
AT1G79680	WAKL10	1.42222875	6.70E-22
AT5G42380	CML37	1.422140869	1.01E-52
AT1G68600	ALMT5	1.420268552	7.21E-08
AT5G48410	GLR1.3	1.417305576	4.73E-07
AT4G04630	AT4G04630	1.414290719	0.021198645
AT1G69490	NAC029	1.409324479	9.55E-10
AT2G32290	BAM6	1.409303971	9.25E-05
AT2G40100	LHCB4.3	1.404178755	9.00E-05
AT3G46090	ZAT7	1.397145707	1.82E-32
AT1G24147	AT1G24147	1.394070195	0.000198176
AT2G32200	AT2G32200	1.391698097	1.09E-19
AT3G46080	ZAT8	1.383525622	4.45E-18
AT3G08860	PYD4	1.376045579	0.005320193
AT5G41290	CRRSP58	1.368415958	0.087334484
AT5G36970	NHL25	1.368039859	0.126813896
AT5G24420	PGL5	1.366929788	0.003004769
AT1G68520	COL6	1.366311935	6.62E-21
AT1G26600	CLE9	1.362614489	0.031091912
AT1G72910	AT1G72910	1.351561748	3.98E-54
AT5G58310	MES18	1.350480635	2.74E-05
AT5G04730	AT5G04730	1.350269198	0.057956488
AT1G60130	JAL18	1.350028714	0.064048026
AT1G23730	BCA3	1.349711979	0.068771218
AT3G47340	ASN1	1.348525639	9.38E-17
AT4G11170	AT4G11170	1.347671584	1.08E-08
AT5G45630	AT5G45630	1.347413526	3.64E-11
AT2G22200	ERF056	1.342953271	0.136983109
ATCG00700	PSBN	1.33707296	0.128141399
AT1G75380	BBD1	1.32496747	1.79E-30
AT1G19620	AT1G19620	1.311316453	0.132450333
AT2G32160	AT2G32160	1.307898418	0.004051706
AT4G23200	CRK12	1.305965772	6.64E-19
AT5G61600	ERF104	1.300813311	7.89E-31
AT2G25440	AtRLP20	1.300420839	0.015170413
AT3G08940	LHCB4.2	1.296517504	2.78E-34
AT1G18300	NUDT4	1.292193908	1.07E-47
AT2G05100	LHCB2.1	1.291251069	2.24E-34
AT1G23052	AT1G23052	1.288789702	0.133799165
AT1G23050	AT1G23050	1.288789702	0.133799165
AT2G05070	LHCB2.2	1.287360367	1.26E-32
AT1G12030	AT1G12030	1.287118726	0.008777096
AT2G18670	ATL56	1.283111667	8.77E-35
AT1G16420	AMC8	1.281631842	2.19E-17
AT3G47050	AT3G47050	1.281263015	0.146391174
AT1G72920	AT1G72920	1.27838284	4.89E-31
AT3G21660	PUX6	1.274147582	0.019412644
AT1G15175	AT1G15175	1.272243135	0.024191001
AT1G66100	AT1G66100	1.271254367	0.019148927
AT4G23310	CRK23	1.271079417	0.050739196
AT1G22160	AT1G22160	1.267499277	0.007981521
AT5G25240	AT5G25240	1.2652055	0.042875349
AT5G65590	DOF5.7	1.261344692	0.000241464
AT1G73500	MKK9	1.259314124	3.27E-24
AT4G32810	CCD8	1.254745278	0.001423692
AT3G50800	AT3G50800	1.253682185	6.26E-12
AT2G34620	AT2G34620	1.253666429	1.87E-15
AT1G68190	AT1G68190	1.253053887	7.46E-10
AT4G31330	AT4G31330	1.252386378	0.006693204
AT1G21326	AT1G21326	1.248011526	9.98E-39
AT3G23840	CER26L	1.238093047	4.15E-07
AT4G34560	AT4G34560	1.237188622	0.000749544
AT1G72940	AT1G72940	1.231586365	2.15E-34
AT2G15020	AT2G15020	1.228874953	0.010924
AT5G35480	AT5G35480	1.22771085	0.000149184
AT4G20820	AT4G20820	1.226491996	6.60E-10
AT5G26220	AT5G26220	1.225228642	3.78E-09
AT5G49730	FRO6	1.223767023	1.99E-15
AT3G60420	AT3G60420	1.220295711	1.15E-21
AT3G53280	CYP71B5	1.216340572	3.86E-34
AT4G39670	AT4G39670	1.20877328	7.02E-39
AT1G32690	AT1G32690	1.204536249	0.000414552
AT4G26530	AT4G26530	1.203822712	2.88E-17
AT2G40610	EXPA8	1.197390204	0.002929883
AT1G51402	AT1G51402	1.194558561	1.20E-07
AT5G67140	AT5G67140	1.193163463	3.52E-05
AT5G25840	AT5G25840	1.19308311	1.05E-09
AT2G47880	GRXC13	1.192831154	0.061708953
AT1G17610	AT1G17610	1.188369455	6.16E-06
AT1G51400	AT1G51400	1.187356124	3.16E-08
AT4G37290	AT4G37290	1.185903572	1.00E-11
AT1G06135	AT1G06135	1.18463694	4.44E-09
AT5G60800	AT5G60800	1.183450208	1.32E-16
AT1G22370	UGT85A5	1.180941757	0.011018096
AT1G24145	AT1G24145	1.180195631	1.03E-25
AT1G33720	CYP76C6	1.178136877	4.64E-07
AT4G16447	AT4G16447	1.173021603	0.021537156
AT3G07730	AT3G07730	1.171539666	0.077779796
AT5G64770	RGF9	1.169728624	2.43E-09
AT1G75490	DREB2D	1.164998003	0.02514736
AT2G28870	AT2G28870	1.161603966	0.032361121
AT3G17130	AT3G17130	1.156594964	0.126415381
AT1G68110	AT1G68110	1.15400073	0.078555393
AT1G24140	AT1G24140	1.151367153	2.93E-21
AT3G52070	AT3G52070	1.144715882	0.000520971
AT2G28410	AT2G28410	1.144132069	0.000588334
AT4G24700	AT4G24700	1.139514173	0.035204251
AT1G03130	PSAD2	1.133365651	1.11E-25
AT5G61160	ACT	1.132741043	0.021026033
AT5G58680	AT5G58680	1.130324053	8.18E-10
AT5G48850	SDI1	1.129778289	1.82E-08
AT3G10420	SPD1	1.129692691	7.57E-18
AT3G25620	ABCG21	1.126021171	0.007599287
AT4G26830	AT4G26830	1.125366088	0.016007856
AT3G54890	LHCA1	1.123563852	4.61E-28
AT2G28200	ZAT5	1.122577811	0.005261904
AT1G74670	GASA6	1.120140944	0.000275683
AT4G01360	AT4G01360	1.119702753	2.79E-11
AT5G11610	AT5G11610	1.119365212	5.89E-05
AT3G01500	BCA1	1.118692491	5.08E-05
AT5G39670	CML45	1.117597861	9.12E-21
AT5G09876	AT5G09876	1.115635227	3.72E-07
AT2G36770	UGT73C4	1.113027747	3.86E-12
AT5G07580	ERF106	1.112788415	4.55E-14
AT5G35490	ATMRU1	1.112042804	6.71E-05
AT1G52870	AT1G52870	1.110056984	9.11E-18
AT2G29100	GLR2.9	1.10740014	0.00318655
AT3G30720	QQS	1.106449071	0.017766962
AT5G46240	KAT1	1.104824451	3.46E-10
AT5G14730	AT5G14730	1.104758955	2.65E-12
AT3G60290	AT3G60290	1.103863045	0.000140615
AT2G21188	AT2G21188	1.102661576	0.078819053
AT4G20050	QRT3	1.102661209	0.123728356
AT3G54420	ATEP3	1.101963025	4.09E-20
AT2G35585	AT2G35585	1.101810319	0.121176386
AT4G11470	CRK31	1.100727027	2.22E-23
AT2G15220	AT2G15220	1.0977453	1.59E-07
AT3G23480	AT3G23480	1.097582816	0.000356258
AT3G51750	AT3G51750	1.095752785	0.020891686
AT2G32660	AtRLP22	1.093518683	1.35E-05
AT5G41740	AT5G41740	1.089889354	7.46E-27
AT1G17340	SAC5	1.089848796	2.28E-20
AT5G57510	AT5G57510	1.089658036	0.00039734
AT4G16750	ERF039	1.088259793	0.071186737
AT1G77400	AT1G77400	1.088001756	0.008316517
AT1G29720	RFK1	1.087132016	1.32E-07
AT3G09020	AT3G09020	1.086884403	9.95E-19
AT4G38560	AT4G38560	1.084591602	2.71E-20
AT5G44680	AT5G44680	1.083851628	5.56E-07
AT5G47230	ERF5	1.083648556	1.94E-48
AT5G63180	AT5G63180	1.081665541	3.58E-14
AT3G09520	ATEXO70H4	1.078998972	5.79E-12
AT4G00910	ALMT10	1.078314387	0.033366668
AT1G76530	AT1G76530	1.077665055	0.090938512
AT3G50840	AT3G50840	1.077000225	0.006000135
AT1G35710	AT1G35710	1.076392747	7.79E-05
AT1G19660	BBD2	1.076262719	1.21E-19
AT3G10320	AT3G10320	1.074859141	0.000214571
AT4G35783	RTFL6	1.072583673	0.148616654
AT2G43570	CHI	1.072483318	0.005094945
AT2G41510	CKX1	1.072434922	0.004851374
AT1G49100	AT1G49100	1.068949315	0.14442043
AT3G52450	PUB22	1.067401804	1.63E-35
AT4G33666	AT4G33666	1.062699496	8.37E-05
AT3G56400	WRKY70	1.060818011	9.91E-16
AT2G15960	AT2G15960	1.059767793	8.53E-09
AT5G07100	WRKY26	1.059314604	1.87E-12
AT3G53470	AT3G53470	1.05566091	1.22E-11
AT3G48650	AT3G48650	1.054254154	1.04E-21
AT1G78450	AT1G78450	1.047273526	0.029569633
AT4G09770	AT4G09770	1.046404749	0.102674261
AT1G44020	AT1G44020	1.043934597	0.079243026
AT1G70830	MLP28	1.042778567	7.88E-26
AT2G29290	AT2G29290	1.042495407	1.95E-15
AT5G26920	CBP60G	1.041979524	1.62E-24
AT4G35770	STR15	1.041905801	0.009527529
AT3G15760	AT3G15760	1.040542142	7.13E-14
AT5G47850	CCR4	1.039900107	8.60E-21
AT1G16090	WAKL7	1.038409008	2.50E-12
AT2G23840	AT2G23840	1.03781615	4.34E-05
AT4G15620	AT4G15620	1.036350773	5.86E-06
AT2G36792	AT2G36792	1.034472234	1.85E-10
AT5G58580	ATL63	1.028442394	0.023131889
AT3G52072	AT3G52072	1.027841122	0.000846892
AT4G28270	RMA2	1.024461076	5.79E-05
AT1G61840	AT1G61840	1.024219723	0.137016695
AT4G23880	AT4G23880	1.023191289	0.006305474
AT1G15820	LHCB6	1.020150694	3.71E-28
AT4G26400	AT4G26400	1.019651845	3.73E-16
AT4G27280	AT4G27280	1.019367288	5.82E-37
AT2G36790	UGT73C6	1.017576612	3.60E-10
AT5G62150	AT5G62150	1.016666627	3.92E-08
AT3G59010	PME35	1.015478409	0.001632044
AT4G29110	AT4G29110	1.015241909	0.001016049
AT1G20350	TIM17-1	1.015030436	0.058456335
AT5G46260	AT5G46260	1.014576953	0.003177349
AT1G29020	AT1G29020	1.013475643	0.1399276
AT5G41750	AT5G41750	1.012645741	3.30E-23
AT1G31820	AT1G31820	1.0125556	0.000638616
AT1G78020	AT1G78020	1.010927349	3.38E-12
AT1G14150	PNSL2	1.010605658	3.16E-12
AT5G50260	CEP1	1.009117721	0.035315738
AT2G46620	AT2G46620	1.008798585	2.18E-27
AT3G47470	LHCA4	1.008124796	1.52E-19
AT5G04390	AT5G04390	1.006897473	0.040077113
AT5G54270	LHCB3	1.006031503	1.23E-20
AT3G61190	BAP1	1.004313619	3.92E-16
AT2G39330	JAL23	1.003720206	0.068013668
AT3G44970	AT3G44970	1.002306127	1.12E-14
AT3G49580	LSU1	1.002304464	1.96E-05
AT5G39610	ATNAC2	1.00205511	0.000280946
AT1G11740	AT1G11740	1.001886708	0.066330751
AT5G41761	AT5G41761	1.001034309	0.007835051
AT4G38940	AT4G38940	1.000733079	2.93E-14
