## Supplemental files1-16 for "Transcriptomic profiling uncovers novel players in innate immunity in *Arabidopsis thaliana*": Supplementary_File_S16.csv

Supplementary_File_S16. List of down-regulated DEGs in response to flg22 treatment compared to the AtPep1 treatment
name	description	log2FoldChange	padj
AT3G57490	RPS2D	-1.001907581	6.40E-11
AT5G62340	AT5G62340	-1.002323774	0.000904339
AT4G39838	AT4G39838	-1.002580305	5.98E-28
AT5G13490	AAC2	-1.003006543	2.26E-19
AT2G01520	MLP328	-1.003038	6.47E-25
AT4G21140	AT4G21140	-1.007114865	2.79E-06
AT4G39840	AT4G39840	-1.00907362	5.36E-28
AT1G74630	PCMP-H71	-1.011790599	0.106868094
AT2G14290	AT2G14290	-1.012902933	0.022973412
AT5G63660	PDF2.5	-1.013579232	0.087316216
AT4G23150	CRK7	-1.014776174	0.040715259
AT1G14640	AT1G14640	-1.019469395	0.000465398
AT2G04050	DTXL1	-1.019469982	1.26E-05
AT5G20160	AT5G20160	-1.020421886	1.04E-18
AT3G09350	Fes1A	-1.022628692	7.73E-16
AT4G22235	AT4G22235	-1.023347032	0.019694882
AT1G04500	AT1G04500	-1.023964287	0.131991052
AT5G45580	AT5G45580	-1.025350415	0.07258257
AT1G30960	ERG	-1.026178144	2.91E-06
AT5G08350	AT5G08350	-1.026480974	1.36E-12
AT2G03880	PCMP-H44	-1.027005222	0.070186276
AT4G21830	MSRB7	-1.029078577	3.92E-11
AT5G57500	AT5G57500	-1.029437138	0.007834548
AT4G28703	AT4G28703	-1.031041047	4.02E-05
AT2G19870	AT2G19870	-1.032426048	3.74E-18
AT1G43980	PCMP-E58	-1.038414456	0.072458447
AT1G15870	AT1G15870	-1.041495997	0.019560805
AT5G64890	PEP2	-1.043264213	2.90E-07
AT1G57590	PAE2	-1.044613197	0.000263891
AT4G36880	CP1	-1.04498835	0.063793598
AT4G22960	AT4G22960	-1.04541005	0.000499581
AT5G39850	RPS9C	-1.049469869	4.22E-09
AT2G24430	ANAC039	-1.051310481	0.012714326
AT2G26390	AT2G26390	-1.052410676	0.035331396
AT4G36830	HOS3	-1.052493383	0.135084753
AT5G28640	GIF1	-1.053426469	0.000451976
AT1G23100	AT1G23100	-1.054817138	5.34E-08
AT5G63690	AT5G63690	-1.059957486	0.146509698
AT4G30800	RPS11B	-1.060420187	2.72E-09
AT1G66270	BGLU21	-1.061150598	2.23E-31
AT2G37690	AT2G37690	-1.062441441	1.91E-15
AT1G56680	AT1G56680	-1.063462858	0.001003084
AT4G13420	POT5	-1.064796917	0.017187432
AT2G19490	AT2G19490	-1.065297248	4.91E-06
AT3G50130	AT3G50130	-1.070272818	0.009945061
AT3G62690	ATL5	-1.071704946	0.01049198
AT4G26600	AT4G26600	-1.072416661	1.64E-12
AT1G74500	PRE3	-1.072874203	7.47E-05
AT2G32120	HSP70-8	-1.072934602	0.000243869
AT3G50970	XERO2	-1.07578023	2.18E-15
AT1G14260	AT1G14260	-1.075892877	0.014388665
AT4G33170	PCMP-H53	-1.082802458	0.014732963
AT4G12400	HOP3	-1.089003698	3.07E-13
AT2G41800	AT2G41800	-1.090813698	3.01E-11
AT3G18600	RH51	-1.091008754	3.69E-22
AT5G61030	RBG3	-1.0930218	5.06E-18
AT5G40030	AT5G40030	-1.093359158	0.002747004
AT3G05150	AT3G05150	-1.09341329	0.004661936
AT4G12500	AT4G12500	-1.094490778	0.045874335
AT5G14020	AT5G14020	-1.095173193	0.033628641
AT4G16700	PSD1	-1.095999538	0.000335725
AT5G65690	PCK2	-1.097963746	2.01E-15
AT5G06730	PER54	-1.09873796	0.001949305
AT4G17660	AT4G17660	-1.101586817	0.01554232
AT3G05650	AtRLP32	-1.102494408	9.41E-05
AT3G12720	ATY53	-1.104678815	0.146950632
AT3G10530	AT3G10530	-1.105223471	6.07E-12
AT1G51380	RH34	-1.109972308	4.68E-05
AT1G78340	GSTU22	-1.114969142	0.023210582
AT1G33960	AIG1	-1.116493499	0.041882956
AT1G74660	MIF1	-1.127231571	0.000841332
AT5G60730	AT5G60730	-1.132981166	8.14E-05
AT3G04770	RPSAB	-1.134642496	1.76E-08
AT3G50850	AT3G50850	-1.134685942	0.019778895
AT1G74400	PCMP-E68	-1.136130231	0.098870752
AT3G02832	AT3G02832	-1.144721766	0.06251624
AT2G43610	AT2G43610	-1.149881903	3.22E-18
AT3G44750	HDT1	-1.154628459	2.77E-32
AT1G59660	NUP98B	-1.156583996	1.63E-16
AT3G28740	CYP81D11	-1.157692126	9.04E-11
AT3G28890	AtRLP43	-1.159580722	0.128404108
AT5G02490	MED37D	-1.162752322	1.25E-25
AT5G48390	ZIP4	-1.162854281	0.089720279
AT4G00080	UNE11	-1.164857013	0.000252737
AT5G51440	HSP23.5	-1.165541368	3.30E-12
AT2G30130	LBD12	-1.168019102	0.079286044
AT5G19110	AT5G19110	-1.172479085	2.67E-07
AT4G15680	GRXS4	-1.173868175	0.014420693
AT1G74310	CLPB1	-1.175583416	1.30E-25
AT4G36350	PAP25	-1.177865669	0.034080249
AT2G05510	AT2G05510	-1.179016118	0.009978611
AT3G45840	AT3G45840	-1.180136966	0.000227951
AT5G43530	AT5G43530	-1.18266577	0.145758638
AT5G35110	AT5G35110	-1.183817677	0.07405869
AT1G54050	HSP17.4B	-1.185605519	6.66E-06
AT1G73160	AT1G73160	-1.187090396	0.126203728
AT4G15236	ABCG43	-1.187838606	0.001554504
AT3G51680	SDR2A	-1.189469016	0.054912673
AT2G01430	ATHB-17	-1.193690406	0.002748223
AT4G15670	GRXS7	-1.199882375	0.126038146
AT3G48660	AT3G48660	-1.202801347	0.143835898
AT1G55205	AT1G55205	-1.204245481	1.66E-05
AT3G10110	TIM22-1	-1.205231118	2.97E-05
AT2G29125	RTFL2	-1.206628056	0.015041837
AT5G59490	AT5G59490	-1.20676817	8.94E-09
AT5G50300	AZG2	-1.208374906	0.037991429
AT3G03060	AT3G03060	-1.211252096	4.30E-12
AT3G13020	AT3G13020	-1.211329799	1.08E-05
AT5G03350	AT5G03350	-1.212924174	0.002119437
AT5G10572	SNOR77	-1.213367164	0.047443291
AT2G39620	PCMP-E33	-1.215062955	0.079262819
AT3G44326	AT3G44326	-1.218305403	0.001443704
AT5G06760	LEA4-5	-1.218306505	0.137393612
AT5G42830	AT5G42830	-1.221187201	1.01E-21
AT5G48070	XTH20	-1.225405818	1.14E-15
AT1G67035	AT1G67035	-1.225504603	0.020512487
AT3G09680	RPS23A	-1.226816495	0.040193393
AT5G03860	MLS	-1.23439426	0.084109256
AT1G15460	BOR4	-1.235174841	0.012371297
AT4G15300	CYP702A2	-1.237205944	0.035521703
AT2G02120	PDF2.1	-1.238307745	4.91E-05
AT1G24090	AT1G24090	-1.243654123	3.62E-05
AT1G53990	GLIP3	-1.244592828	0.003360471
AT5G19340	AT5G19340	-1.244681533	4.22E-10
AT1G78955	CAMS1	-1.244844758	0.079084343
AT1G10480	ZFP5	-1.245781506	0.001119431
AT4G22214	AT4G22214	-1.248361746	0.000858727
AT4G25630	MED36A	-1.249105665	1.21E-34
AT5G52670	AT5G52670	-1.254666716	9.76E-06
AT2G27610	PCMP-H60	-1.2558211	0.000766398
AT3G22830	HSFA6B	-1.262681053	0.00602391
AT1G15760	AT1G15760	-1.265256812	0.048940449
AT5G18220	AT5G18220	-1.267138561	0.05559495
AT2G04515	AT2G04515	-1.270095104	0.069252044
AT1G53080	AT1G53080	-1.274274343	2.16E-15
AT1G77010	PCMP-E5	-1.283038795	0.0131125
AT3G55090	ABCG16	-1.285236572	0.000115605
AT5G14580	PNP2	-1.287126558	4.40E-17
AT2G29130	LAC2	-1.298119963	0.031469501
AT2G12646	AT2G12646	-1.30200466	0.007254983
AT4G10530	AT4G10530	-1.30300946	0.087467654
AT3G18610	NUCL2	-1.305124801	0.00375239
AT3G09330	AT3G09330	-1.305432203	0.132407492
AT4G23590	AT4G23590	-1.31463726	0.118723031
AT1G29860	WRKY71	-1.318561652	0.050414726
AT3G03910	GSH3	-1.323232257	0.04997337
AT5G52640	HSP81-1	-1.337385561	2.12E-37
AT3G14540	TPS19	-1.338750073	0.060209805
AT2G43600	AT2G43600	-1.340168406	0.111106901
AT3G04320	AT3G04320	-1.340388751	1.58E-06
AT4G11050	AtGH9C3	-1.341241006	3.74E-05
AT2G32680	AtRLP23	-1.346010262	0.00600825
AT1G80820	CCR2	-1.346357797	5.38E-25
AT3G18000	NMT1	-1.348305084	1.62E-28
AT3G17998	CPuORF30	-1.348305084	1.62E-28
AT1G52690	AT1G52690	-1.353875524	0.125989134
AT1G04490	AT1G04490	-1.360448584	0.000214403
AT3G14580	AT3G14580	-1.370611092	0.000844027
AT1G70920	ATHB-X	-1.376091173	0.019896071
AT4G15120	AT4G15120	-1.376542948	8.48E-05
AT5G04370	NAMT1	-1.38045988	0.0132602
AT1G44130	AT1G44130	-1.392211518	0.001313725
AT4G39230	AT4G39230	-1.394843403	2.92E-40
AT2G28190	CSD2	-1.396972583	3.88E-23
AT5G58610	AT5G58610	-1.398471553	0.005433878
AT5G59320	LTP3	-1.406839518	0.010767342
AT1G51190	PLT2	-1.407456486	0.117432709
AT1G04330	AT1G04330	-1.407991808	0.008654206
AT2G34240	AT2G34240	-1.408479852	0.067863043
AT2G29480	GSTU2	-1.412321953	0.033703735
AT3G50640	AT3G50640	-1.412611252	7.83E-06
AT4G17785	MYB39	-1.414357498	0.103241133
AT5G48570	FKBP65	-1.415450793	1.05E-26
AT1G53163	AT1G53163	-1.421878781	0.028450191
AT1G32970	AT1G32970	-1.423535626	0.06498207
AT5G64900	PEP1	-1.436478634	5.22E-13
AT5G16080	CXE17	-1.44879578	0.030669113
AT5G17430	BBM	-1.452376795	0.120646259
AT1G17180	GSTU25	-1.456898304	4.53E-11
AT2G33847	AT2G33847	-1.470567003	0.002702728
AT1G64220	TOM7-2	-1.475198147	7.52E-05
AT1G76640	CML39	-1.476963419	0.016807725
AT3G60120	BGLU27	-1.479130045	8.57E-05
AT3G21040	AT3G21040	-1.482238462	0.096143119
AT3G46230	HSP17.4A	-1.492904159	0.020042479
AT4G11780	AT4G11780	-1.494338709	0.00082663
AT1G01190	CYP78A8	-1.517988746	6.30E-05
AT1G79360	Oct-02	-1.530707698	8.50E-05
AT4G23515	AT4G23515	-1.53171485	8.57E-05
AT2G34020	AT2G34020	-1.535041065	3.10E-11
AT5G09980	PEP4	-1.541677119	8.29E-05
AT3G55720	AT3G55720	-1.542963283	0.000317908
AT4G11350	AT4G11350	-1.559637452	2.13E-06
AT5G60310	LECRK110	-1.562445535	0.025226988
AT2G36650	AT2G36650	-1.562706571	1.22E-12
AT4G27970	SLAH2	-1.565226574	3.01E-22
AT1G50400	TOM40-2	-1.566463164	0.021364664
AT5G38200	AT5G38200	-1.57139461	2.52E-28
AT4G35200	AT4G35200	-1.584448963	0.024215532
AT3G30350	RGF4	-1.596489445	0.038243571
AT5G15300	PCMP-E40	-1.604104758	0.001238146
AT4G28140	ERF054	-1.607393444	0.040206129
AT4G15150	AT4G15150	-1.623499942	1.25E-07
AT2G40340	DREB2C	-1.624651041	0.00035663
AT1G70130	LECRK52	-1.638819454	2.55E-05
AT5G24200	AT5G24200	-1.647591789	2.44E-07
AT5G10760	AT5G10760	-1.655928605	0.005112811
AT3G45960	EXLA3	-1.659401765	1.08E-25
AT3G63350	HSFA7B	-1.680176658	0.038450716
AT1G07400	HSP17.8	-1.695841712	8.47E-09
AT1G59940	ARR3	-1.703505979	0.000462063
AT4G11480	CRK32	-1.708255961	6.00E-07
AT3G15357	AT3G15357	-1.730883999	2.94E-09
AT2G44578	AT2G44578	-1.742085675	0.005484863
AT5G47600	HSP14.7	-1.742242389	0.036962942
AT3G44870	AT3G44870	-1.756305376	0.000600607
AT3G27620	AOX1C	-1.760048175	0.045791489
AT2G22860	PSK2	-1.773043711	7.55E-08
AT2G04500	AT2G04500	-1.781192795	7.05E-06
AT3G06490	MYB108	-1.793706649	0.018570732
AT2G04070	DTXL2	-1.803581643	3.07E-06
AT2G42720	AT2G42720	-1.815171111	0.031582612
AT1G11925	AT1G11925	-1.826893142	0.020818836
AT3G56790	AT3G56790	-1.850168269	0.001475741
AT5G24640	AT5G24640	-1.854414855	0.010091635
AT4G14368	AT4G14368	-1.881626701	0.003929292
AT1G64160	DIR5	-1.88169758	0.002394627
AT1G69920	GSTU12	-1.892809001	1.67E-30
AT1G28360	ERF12	-1.919757809	0.022680737
AT1G14040	PHO1;H3	-1.920590168	6.36E-81
AT4G19720	AT4G19720	-1.929064408	6.93E-09
AT3G48450	AT3G48450	-1.946651336	8.72E-17
AT1G69050	AT1G69050	-1.953094486	0.008659147
AT4G36620	GATA19	-1.956272476	0.015253045
AT5G58784	AT5G58784	-1.962347444	0.010756883
AT1G14642	AT1G14642	-1.988920126	0.020132059
AT2G03830	RGF8	-2.004617962	0.018478562
AT4G37710	VQ29	-2.005748064	1.07E-07
AT3G57260	BG2	-2.081565103	0.00575965
AT5G28646	WVD2	-2.275849419	0.004582509
AT3G59480	AT3G59480	-2.30144605	6.37E-11
AT5G40000	AT5G40000	-2.397209027	4.25E-14
AT1G69150	AT1G69150	-2.440463926	2.29E-05
AT5G12020	HSP17.6	-2.881795626	0.000810771
AT5G12030	HSP17.7	-3.268931671	6.05E-05
AT2G26380	AT2G26380	-4.19910323	3.40E-17
